# Elucidating continental-wide phylogeographic and adaptive processes shaping the genome-wide diversity of North America’s most widely distributed tree

**DOI:** 10.1101/2025.07.08.663217

**Authors:** Roos Goessen, Nathalie Isabel, Christian Wehenkel, Javier Hernández-Velasco, Eduardo Mendoza-Maya, Cuauhtemoc Saenz-Romero, Arnulfo Blanco-Garcia, Jean Bousquet, Ilga M. Porth

**Author notes:** <u>Authors for correspondence:</u> Prof. Ilga M. Porth; Dr. Roos Goessen.

## Abstract

Past population dynamics during the Pleistocene ice age and the Holocene era have profoundly influenced the genetic structure and diversity of species. Environmental heterogeneity has further shaped local and regional adaptive variation. Here, we ask how historical processes have led to the current genetic diversity of a key North American species across its vast natural range and what genomic signatures indicate regional adaptive divergence and local adaptation. We used sequencing data from 1,903 *Populus tremuloides* Michx. (quaking aspen) trees to assess historical population dynamics and identify genotype-environment associations within and among the species’ major genetic lineages. The two northern and western North American aspen lineages exhibited historical population expansion patterns, while the southernmost lineage experienced a historical bottleneck consistent with past glacial oscillations. We found that the earliest split between genetic lineages of *P. tremuloides* occurred in the southern part of its distribution range. We further identified larger blocks of adaptive SNPs within separate genomic sequence regions on chromosomes 2 and 8 that may exhibit suppressed genetic recombination, contributing to the maintenance of regional and local adaptation in the species. Our study provides key insights into the evolutionary processes affecting adaptive genetic variation and phylogeography at a broad continental and regional scale, with implications for predicting species’ responses to future climate change.
