## Supplementary material for "Elucidating continental-wide phylogeographic and adaptive processes shaping the genome-wide diversity of North America’s most widely distributed tree": Dataset S5

### Sheet: Dataset_S5_explanation
Dataset S5
This sheet contains an explanation for column names in Dataset S5.
Column	Explanation
Scaffold_pos	Scaffold name and position on scaffold
Gene	Gene name with P. tremuloides reference genome
Variant_type	Type of variant
ATG	Best blastx hit in Arabidopsis thaliana
ATG_name	Corresponding gene name of column "ATG"
TF	Transcription factor, yes/no
Description_TAIR	Gene description on tair website (using a. thaliana identifier)
Description_uniprot	Gene description on uniprot website (using a. thaliana identifier)
PTS_old	Best blastx hit with old P. tremuloides reference genome
Var_Bayenv	Variable identified with Bayenv2
Var_LFMM	Variable identified with LFMM2
Bayescan	Overlapping gene with Bayescan from Goessen et al., 2022
GO_ID	GO ID
Goslim	GOSLIM term
GO	GO term

### Sheet: Dataset_S5
Scaffold_pos	Gene	Variant_type	ATG	ATG_name	TF	Description_TAIR	Description_uniprot	PTS_old	Var_Bayenv	Var_LFMM	Bayescan	GO_ID	Goslim	GO
20g13_6770734	Pt09260	downstream_gene_variant	AT1G27850	BPP5		Encodes a microtubule-associated protein involved in cortical microtubule organization during leaf development.		Potrs000847g01476	PC2		no	GO:0043622,GO:0051211	cellular component organization,cell growth,other cellular processes	cortical microtubule organization,anisotropic cell growth
20g13_6770845	Pt09260	downstream_gene_variant	AT1G27850	BPP5		Encodes a microtubule-associated protein involved in cortical microtubule organization during leaf development.		Potrs000847g01476	PC3		no	GO:0043622,GO:0051211	cellular component organization,cell growth,other cellular processes	cortical microtubule organization,anisotropic cell growth
20g13_7246688	Pt09327	downstream_gene_variant	AT4G13330			S-adenosyl-L-methionine-dependent methyltransferases superfamily protein		Potrs000965g01672	PC1, PC2	PC1, PC3	no	GO:0016070,GO:0048316,GO:0043170	nucleobase-containing compound metabolic process,multicellular organism development,other metabolic processes,anatomical structure development,reproduction,other metabolic processes,post-embryonic development	RNA metabolic process,seed development,macromolecule metabolic process
20g3_15559796	Pt25411	downstream_gene_variant							PC1, PC2	PC2	no
20g3_15842650	Pt25439	downstream_gene_variant	AT1G02460			Pectin lyase-like superfamily protein		Potrs006421g08975	PC1		yes	GO:0044271,GO:1901362,GO:0018130,GO:0019748,GO:0016053,GO:0019438,GO:0005975,GO:0016070,GO:0033993,GO:0006629,GO:0032787,GO:0009416	other metabolic processes,other cellular processes,biosynthetic process,biosynthetic process,secondary metabolic process,biosynthetic process,other cellular processes,other cellular processes,biosynthetic process,carbohydrate metabolic process,other cellular processes,other metabolic processes,response to chemical,other metabolic processes,lipid metabolic process,nucleobase-containing compound me…	cellular nitrogen compound biosynthetic process,organic cyclic compound biosynthetic process,heterocycle biosynthetic process,secondary metabolic process,organic acid biosynthetic process,aromatic compound biosynthetic process,carbohydrate metabolic process,RNA metabolic process,response to lipid,lipid metabolic process,monocarboxylic acid metabolic process,response to light stimulus
20g3_15936230	Pt25449	downstream_gene_variant	AT1G09390			GDSL-motif esterase/acyltransferase/lipase. Enzyme group with broad substrate specificity that may catalyze acyltransfer or hydrolase reactions with lipid and non-lipid substrates		Potrs008322g11975	PC1		yes	GO:1901566,GO:0044255,GO:0009642,GO:0071554,GO:0005975	other metabolic processes,lipid metabolic process,response to light stimulus,biosynthetic process,other cellular processes,other cellular processes,carbohydrate metabolic process,other metabolic processes	organonitrogen compound biosynthetic process,cellular lipid metabolic process,response to light intensity,cell wall organization or biogenesis,carbohydrate metabolic process
20g3_15936231	Pt25449	downstream_gene_variant	AT1G09390			GDSL-motif esterase/acyltransferase/lipase. Enzyme group with broad substrate specificity that may catalyze acyltransfer or hydrolase reactions with lipid and non-lipid substrates		Potrs008322g11975	PC1		yes	GO:1901566,GO:0044255,GO:0009642,GO:0071554,GO:0005975	other metabolic processes,lipid metabolic process,response to light stimulus,biosynthetic process,other cellular processes,other cellular processes,carbohydrate metabolic process,other metabolic processes	organonitrogen compound biosynthetic process,cellular lipid metabolic process,response to light intensity,cell wall organization or biogenesis,carbohydrate metabolic process
20g9_23067295	Pt37061	downstream_gene_variant	AT5G53300	UBC10		Encodes a ubiquitin conjugating enzyme.	Accepts the ubiquitin from the E1 complex and catalyzes its covalent attachment to other proteins. Mediates the selective degradation of short-lived and abnormal proteins.	Potrs020090g23038	PC2		no	GO:0006511	protein metabolic process,other cellular processes,catabolic process,other metabolic processes	ubiquitin-dependent protein catabolic process
20g9_2776603	Pt35895	downstream_gene_variant						Potrs002797g30312		PC1, PC3	yes
20g3_16000909	Pt25457-Pt25458	intergenic_region							PC1, PC2		no
20g3_16000957	Pt25457-Pt25458	intergenic_region							PC1, PC2	PC1, PC3	no
20g3_16000981	Pt25457-Pt25458	intergenic_region							PC1		no
20g1_36960950	Pt02889	intron_variant	AT5G13000	CALS3		encodes a gene similar to callose synthase; co-localizes with PLDLP5.	Involved in callose synthesis at the forming cell plate during cytokinesis. During plant growth and development, callose is found as a transitory component of the cell plate in dividing cells, is a major component of pollen mother cell walls and pollen tubes, and is found as a structural component of plasmodesmatal canals (By similarity).	Potrs001650g02868	PC3		no	GO:0006075,GO:0019219,GO:0010468,GO:0009893	carbohydrate metabolic process,other cellular processes,other metabolic processes,other metabolic processes,other metabolic processes,biosynthetic process,nucleobase-containing compound metabolic process,other cellular processes,other metabolic processes	(1->3)-beta-D-glucan biosynthetic process,regulation of nucleobase-containing compound metabolic process,regulation of gene expression,positive regulation of metabolic process
20g10_19115074	Pt04972	intron_variant	AT5G13550	SULTR4;1		Encodes a sulfate transporter.	H+/sulfate cotransporter that may play a role in the regulation of sulfate assimilation.	Potrs004955g07175	PC2		no	GO:0042435,GO:0009414,GO:0009737,GO:0006568,GO:0098542,GO:0046394,GO:0071395,GO:0044272,GO:0032787,GO:0006979,GO:0009611	other cellular processes,other metabolic processes,response to chemical,response to endogenous stimulus,response to abiotic stimulus,other cellular processes,biosynthetic process,response to stress,other cellular processes,response to biotic stimulus,response to chemical,biosynthetic process,response to chemical,other cellular processes,other metabolic processes,other cellular processes,other met…	indole-containing compound biosynthetic process,response to water deprivation,response to abscisic acid,tryptophan metabolic process,defense response to other organism,carboxylic acid biosynthetic process,cellular response to jasmonic acid stimulus,sulfur compound biosynthetic process,monocarboxylic acid metabolic process,response to oxidative stress,response to wounding
20g15_13187686	Pt13577	intron_variant	AT5G05580	AtFAD8		Encodes a temperature sensitive plastidic fatty acid desaturase.		Potrs000518g00762	PC2		no	GO:0009266,GO:0006633,GO:0006636	response to abiotic stimulus,other metabolic processes,other metabolic processes,lipid metabolic process,biosynthetic process,other cellular processes,other cellular processes,lipid metabolic process,biosynthetic process	response to temperature stimulus,fatty acid biosynthetic process,unsaturated fatty acid biosynthetic process
20g19_10875447	Pt18786	intron_variant	AT5G63160	BT1		BTB and TAZ domain protein. Short-lived nuclear-cytoplasmic protein targeted for degradation by the 26S proteosome pathway. Acts redundantly with BT2 and BT3 during female gametophyte development.	May act as a substrate-specific adapter of an E3 ubiquitin-protein ligase complex (CUL3-RBX1-BTB) which mediates the ubiquitination and subsequent proteasomal degradation of target proteins. Also targeted for degradation by the 26S proteasome pathway. May be involved in gametophyte development.	Potrs003789g05649	PC1		no	GO:0006355,GO:0009553,GO:0042542,GO:0009733,GO:0009555,GO:0009751	nucleobase-containing compound metabolic process,multicellular organism development,response to chemical,response to chemical,multicellular organism development,other cellular processes,other metabolic processes,response to chemical,response to endogenous stimulus,response to stress,biosynthetic process	regulation of DNA-templated transcription,embryo sac development,response to hydrogen peroxide,response to auxin,pollen development,response to salicylic acid
20g2_9872683	Pt20333	intron_variant	AT4G30330	PCP-like		Differs from PCP only in two amino acids, expression is regulated in a manner opposite to that of PCP in that it was upregulated in response to increasing ambient temperature		Potrs003421g05238	PC1, PC3	PC1, PC3	yes	GO:0000387	other cellular processes,cellular component organization,other metabolic processes,nucleobase-containing compound metabolic process	spliceosomal snRNP assembly
20g3_13562136	Pt25254	intron_variant	AT3G61740	ATX3	epigenetic regulation	Encodes SET domain containing protein that acts redundantly with ATX4/5 to regulate histone H3-K4 methylation. Involved in bolting/flowering time together with ATX1 and ATX4.	Histone methyltransferase.	Potrs042914g27047	PC2		no	GO:0006357,GO:0040029	other metabolic processes,nucleobase-containing compound metabolic process,biosynthetic process,other cellular processes,regulation of gene expression, epigenetic	regulation of transcription by RNA polymerase II,epigenetic regulation of gene expression
20g3_15588935	Pt25413	intron_variant	AT3G62150	ABCB21		Encodes a facultative transporter controlling auxin concentrations in plant cells.		Potrs042927g27025	PC1, PC2	PC1, PC3	yes	GO:0010315,GO:0055085,GO:0060919	transport,cell communication,other cellular processes,response to chemical,transport,other cellular processes,response to endogenous stimulus,transport,signal transduction	auxin export across the plasma membrane,transmembrane transport,auxin import into cell
20g3_15588951	Pt25413	intron_variant	AT3G62150	ABCB21		Encodes a facultative transporter controlling auxin concentrations in plant cells.		Potrs042927g27025	PC1		yes	GO:0010315,GO:0055085,GO:0060919	transport,cell communication,other cellular processes,response to chemical,transport,other cellular processes,response to endogenous stimulus,transport,signal transduction	auxin export across the plasma membrane,transmembrane transport,auxin import into cell
20g10_18187629	Pt04833	missense_variant	AT5G02030	PNY	yes	Mutant has additional lateral organs and phyllotaxy defect. Encodes a homeodomain transcription factor. Has sequence similarity to the Arabidopsis ovule development regulator Bell1. Binds directly to the AGAMOUS cis-regulatory element. Its localization to the nucleus is dependent on the coexpression of either STM or BP.	Transcription factor that is involved in the preservation of the spiral phyllotactic arrangement leading to a regular pattern of organ initiation. Required for maintenance of stem cell fate in the shoot apical meristem, and is essential for specifying floral primordia and establishing early internode patterning events during inflorescence development. Acts as transcription repressor of AG express…	Potrs006180g08686	PC1		no	GO:0010154,GO:0010228,GO:0007389,GO:0048457,GO:0006357,GO:0080006,GO:0010051,GO:0045892,GO:0048367,GO:0010223,GO:0010089,GO:0010076,GO:0010077,GO:1905393	multicellular organism development,post-embryonic development,multicellular organism development,reproduction,other metabolic processes,anatomical structure development,multicellular organism development,anatomical structure development,other cellular processes,multicellular organism development,anatomical structure development,anatomical structure development,flower development,multicellular org…	fruit development,vegetative to reproductive phase transition of meristem,pattern specification process,floral whorl morphogenesis,regulation of transcription by RNA polymerase II,internode patterning,xylem and phloem pattern formation,negative regulation of DNA-templated transcription,shoot system development,secondary shoot formation,xylem development,maintenance of floral meristem identity,mai…
20g11_6834277	Pt06087	missense_variant	AT3G29060			EXS (ERD1/XPR1/SYG1) family protein	May transport inorganic phosphate (Pi).	Potrs007689g10490	PC2		no	GO:0016036,GO:0006817	cell communication,other cellular processes,transport,response to external stimulus,response to stress	cellular response to phosphate starvation,phosphate ion transport
20g13_6099599	Pt09184	missense_variant	AT3G26590			MATE efflux family protein		Potrs002186g03751	PC1, PC2, PC3	PC1, PC3	yes	GO:1990961,GO:0019438,GO:1901362,GO:0050793,GO:0048507	transport,other cellular processes,other metabolic processes,biosynthetic process,other biological processes,other cellular processes,anatomical structure development,other metabolic processes,biosynthetic process,response to chemical	xenobiotic detoxification by transmembrane export across the plasma membrane,aromatic compound biosynthetic process,organic cyclic compound biosynthetic process,regulation of developmental process,meristem development
20g13_6167258	Pt09193	missense_variant	AT1G67910			Hypothetical protein		Potrs000745g01199	PC1		yes	GO:0009888,GO:0030154,GO:0048589,GO:0010015	anatomical structure development,cell differentiation,growth,anatomical structure development,multicellular organism development	tissue development,cell differentiation,developmental growth,root morphogenesis
20g13_7016982	Pt09299	missense_variant	AT1G04610	YUC3		Encodes a member of the YUC family that is expressed in the root apex and is ethylene inducible in the root.	Involved in auxin biosynthesis. Belongs to the set of redundant YUCCA genes probably responsible for auxin biosynthesis in roots	Potrs019954g22632	PC1, PC2		yes	GO:0009723,GO:0009851	response to chemical,response to endogenous stimulus,other metabolic processes,biosynthetic process,other cellular processes	response to ethylene,auxin biosynthetic process
20g13_9860824	Pt09613	missense_variant	AT1G65810			P-loop containing nucleoside triphosphate hydrolases superfamily protein		Potrs015755g28172	PC1		no	GO:0008150	unknown biological processes	biological_process
20g14_12707541	Pt12208	missense_variant	AT2G19130			S-locus lectin protein kinase family protein		Potrs005386g07730	PC2		no	GO:0002237,GO:0019438,GO:0048544,GO:0036211,GO:0042742,GO:0050832,GO:0009414,GO:0010015,GO:0048589,GO:0009738,GO:0009751,GO:0019748,GO:0009888,GO:0010150,GO:0006468,GO:1901362,GO:0031347	response to external stimulus,biosynthetic process,cell communication,other metabolic processes,reproduction,response to biotic stimulus,pollination,protein metabolic process,response to external stimulus,response to biotic stimulus,response to stress,response to abiotic stimulus,response to external stimulus,multicellular organism development,growth,response to chemical,response to stress,respon…	response to molecule of bacterial origin,aromatic compound biosynthetic process,recognition of pollen,protein modification process,defense response to bacterium,defense response to fungus,response to water deprivation,root morphogenesis,developmental growth,abscisic acid-activated signaling pathway,response to salicylic acid,secondary metabolic process,tissue development,leaf senescence,protein p…
20g14_712835	Pt11150	missense_variant	AT1G18610		epigenetic regulation	Galactose oxidase/kelch repeat superfamily protein, induced by calcium.		Potrs040258g25448	PC1		no	GO:0040029,GO:0010228,GO:0009648,GO:0016070,GO:0065008,GO:0009892,GO:0006996	regulation of gene expression, epigenetic,reproduction,response to light stimulus,post-embryonic development,anatomical structure development,other metabolic processes,nucleobase-containing compound metabolic process,other biological processes,multicellular organism development,other metabolic processes,cellular component organization	epigenetic regulation of gene expression,vegetative to reproductive phase transition of meristem,photoperiodism,RNA metabolic process,regulation of biological quality,negative regulation of metabolic process,organelle organization
20g2_21257708	Pt21199	missense_variant	AT5G24710	TWD40-2		WD40/YVTN repeat protein which cooperates with the AP2 complex in the clathrin-mediated endocytosis of cellulose synthase to regulate cellulose biosynthesis.		Potrs001076g01796	PC2		no	GO:0072583,GO:0009555	transport,multicellular organism development,other cellular processes	clathrin-dependent endocytosis,pollen development
20g3_15073272	Pt25366	missense_variant	AT4G01570			Tetratricopeptide repeat (TPR)-like superfamily protein		Potrs018430g20630	PC2		yes	GO:0008150	unknown biological processes	biological_process
20g3_15073440	Pt25366	missense_variant	AT4G01570			Tetratricopeptide repeat (TPR)-like superfamily protein		Potrs018430g20630	PC1		yes	GO:0008150	unknown biological processes	biological_process
20g3_15468642	Pt25404	missense_variant	AT4G01720	WRKY47	yes	member of WRKY Transcription Factor; Group II-b	Transcription factor. Interacts specifically with the W box (5'-(T)TGAC[CT]-3'), a frequently occurring elicitor-responsive cis-acting element (By similarity).	Potrs001808g29698	PC1, PC2, PC3	PC3	yes	GO:0010035,GO:0050832,GO:0006355,GO:0042742,GO:0009611	response to chemical,response to biotic stimulus,nucleobase-containing compound metabolic process,other metabolic processes,response to external stimulus,response to stress,response to biotic stimulus,response to stress,response to stress,response to external stimulus,other cellular processes,biosynthetic process	response to inorganic substance,defense response to fungus,regulation of DNA-templated transcription,defense response to bacterium,response to wounding
20g3_15562784	Pt25412	missense_variant	AT3G62150	ABCB21		Encodes a facultative transporter controlling auxin concentrations in plant cells.		Potrs042927g27025	PC1, PC2	PC1	yes	GO:0010315,GO:0055085,GO:0060919	transport,cell communication,other cellular processes,response to chemical,transport,other cellular processes,response to endogenous stimulus,transport,signal transduction	auxin export across the plasma membrane,transmembrane transport,auxin import into cell
20g3_16147073	Pt25465	missense_variant						Potrs007884g37310	PC1, PC2	PC1, PC3	yes
20g3_16265315	Pt25470	missense_variant	AT4G01970	RS4		Encodes a a raffinose and high affinity stachyose synthase as well as a stachyose and Gol specific galactosylhydrolase enzyme activity.AtRS4 is a sequential multifunctional RafS and StaS as well as a high affinity StaS, accepting only Raf and Gol for Sta product formation. AtRS4 possesses a Sta and Gol specific galactosylhydrolase enzyme activity.	Transglycosidase operating by a ping-pong reaction mechanism. Involved in the synthesis of raffinose, a major soluble carbohydrate in seeds, roots and tubers (By similarity).	Potrs000996g01630	PC1, PC2	PC1, PC3	yes	GO:0006979	response to stress	response to oxidative stress
20g3_16268712	Pt25470	missense_variant	AT4G01970	RS4		Encodes a a raffinose and high affinity stachyose synthase as well as a stachyose and Gol specific galactosylhydrolase enzyme activity.AtRS4 is a sequential multifunctional RafS and StaS as well as a high affinity StaS, accepting only Raf and Gol for Sta product formation. AtRS4 possesses a Sta and Gol specific galactosylhydrolase enzyme activity.	Transglycosidase operating by a ping-pong reaction mechanism. Involved in the synthesis of raffinose, a major soluble carbohydrate in seeds, roots and tubers (By similarity).	Potrs000996g01630	PC1, PC2		yes	GO:0006979	response to stress	response to oxidative stress
20g5_4787463	Pt27978	missense_variant	AT1G76270			O-fucosyltransferase family protein		Potrs007730g10654	PC1		no	GO:0008150	unknown biological processes	biological_process
20g7_19455066	Pt33050	missense_variant	AT3G18670			Ankyrin repeat family protein		Potrs001596g02758	PC2	PC2	yes	GO:0033993,GO:0010035	response to chemical,response to chemical	response to lipid,response to inorganic substance
20g7_3120821	Pt31626	missense_variant	AT2G38290	ATAMT2		encodes a high-affinity ammonium transporter, which is expressed in shoot and root. Expression in root and shoot is under nitrogen and carbon dioxide regulation, respectively.	High affinity ammonium transporter that may play an important role in moving ammonium between the apoplast and symplast of cells throughout the plant. Does not transport methylammonium.	Potrs003496g05353	PC3		no	GO:0009624,GO:0072488	response to external stimulus,other cellular processes,transport,response to biotic stimulus	response to nematode,ammonium transmembrane transport
20g3_15559836	Pt25412	splice_region_variant&intron_variant	AT3G62150	ABCB21		Encodes a facultative transporter controlling auxin concentrations in plant cells.		Potrs042927g27025	PC1, PC2		yes	GO:0010315,GO:0055085,GO:0060919	transport,cell communication,other cellular processes,response to chemical,transport,other cellular processes,response to endogenous stimulus,transport,signal transduction	auxin export across the plasma membrane,transmembrane transport,auxin import into cell
20g10_17447500	Pt04733	synonymous_variant	AT5G05570	TMS		transducin family protein / WD-40 repeat family protein		Potrs007885g10916		PC1, PC3	no	GO:0009555,GO:0017157	multicellular organism development,transport,other cellular processes	pollen development,regulation of exocytosis
20g11_1172739	Pt05575	synonymous_variant	AT1G65910	NAC028	yes	NAC domain containing protein 28	F-actin-capping proteins bind in a Ca2+-independent manner to the fast growing ends of actin filaments (barbed end) thereby blocking the exchange of subunits at these ends. Unlike other capping proteins (such as gelsolin and severin), these proteins do not sever actin filaments	Potrs015149g18495	PC2		no	GO:0010088,GO:0006355,GO:0010564,GO:0006996,GO:1905392,GO:0048364	anatomical structure development,biosynthetic process,cell cycle,cellular component organization,other metabolic processes,other cellular processes,multicellular organism development,nucleobase-containing compound metabolic process,anatomical structure development,other cellular processes,multicellular organism development,anatomical structure development	phloem development,regulation of DNA-templated transcription,regulation of cell cycle process,organelle organization,plant organ morphogenesis,root development
20g13_13759542	Pt10113	synonymous_variant	AT5G61040			Hypothetical protein	Functions as an E3 ubiquitin ligase.	Potrs008244g36117	PC2		no	GO:0008356,GO:0043412	other cellular processes,other metabolic processes	asymmetric cell division,macromolecule modification
20g13_14162874	Pt10183	synonymous_variant						Potrs042858g26968	PC2		no
20g13_6406927	Pt09214	synonymous_variant	AT3G01680	AtSEOR1		Encodes a protein localized to phloem filaments that is required for phloem filament formation. The mRNA is cell-to-cell mobile	Scaffold protein required to form the phloem filament matrix in sieve elements.	Potrs008371g11989	PC1		yes	GO:0010088	anatomical structure development	phloem development
20g13_6526847	Pt09225	synonymous_variant	AT1G67750			Pectate lyase family protein		Potrs002340g03929	PC1		yes	GO:0045490,GO:0042594,GO:0051321,GO:0009314,GO:0044283,GO:0048646	other metabolic processes,catabolic process,response to external stimulus,carbohydrate metabolic process,cell cycle,response to abiotic stimulus,reproduction,response to stress,other metabolic processes,biosynthetic process,anatomical structure development	pectin catabolic process,response to starvation,meiotic cell cycle,response to radiation,small molecule biosynthetic process,anatomical structure formation involved in morphogenesis
20g13_6588972	Pt09234	synonymous_variant	AT1G67720			Leucine-rich repeat protein kinase family protein		Potrs019559g22028	PC1, PC2	PC1, PC3	no	GO:0048367,GO:0016310,GO:0010154,GO:0006468,GO:0036211,GO:0010087,GO:0030154,GO:0040007	multicellular organism development,other cellular processes,reproduction,anatomical structure development,other metabolic processes,other metabolic processes,multicellular organism development,other cellular processes,anatomical structure development,anatomical structure development,cell differentiation,growth,other metabolic processes,protein metabolic process	shoot system development,phosphorylation,fruit development,protein phosphorylation,protein modification process,phloem or xylem histogenesis,cell differentiation,growth
20g2_24341127	Pt21541	synonymous_variant	AT5G04170			Calcium-binding EF-hand family protein	Potential calcium sensor.	Potrs001452g02531	PC1		no	GO:0008104,GO:0006996	other biological processes,cellular component organization	protein localization,organelle organization
20g3_15073078	Pt25366	synonymous_variant	AT4G01570			Tetratricopeptide repeat (TPR)-like superfamily protein		Potrs018430g20630	PC1		yes	GO:0008150	unknown biological processes	biological_process
20g3_15468629	Pt25404	synonymous_variant	AT4G01720	WRKY47	yes	member of WRKY Transcription Factor; Group II-b	Transcription factor. Interacts specifically with the W box (5'-(T)TGAC[CT]-3'), a frequently occurring elicitor-responsive cis-acting element (By similarity).	Potrs001808g29698	PC2		yes	GO:0010035,GO:0050832,GO:0006355,GO:0042742,GO:0009611	response to chemical,response to biotic stimulus,nucleobase-containing compound metabolic process,other metabolic processes,response to external stimulus,response to stress,response to biotic stimulus,response to stress,response to stress,response to external stimulus,other cellular processes,biosynthetic process	response to inorganic substance,defense response to fungus,regulation of DNA-templated transcription,defense response to bacterium,response to wounding
20g3_15885461	Pt25445	synonymous_variant						Potrs016872g19400	PC1, PC2		yes
20g3_16388003	Pt25479	synonymous_variant	AT4G02010			Protein kinase superfamily protein		Potrs014357g18182	PC1, PC2	PC1, PC3	yes	GO:0019439,GO:0006468,GO:0048367,GO:0044270,GO:0051301,GO:0040007,GO:0010014,GO:0009793,GO:0051171,GO:0009059,GO:0010468,GO:0046700,GO:0009057,GO:0016070,GO:0080090,GO:0048646,GO:1901361,GO:1903046	catabolic process,other cellular processes,anatomical structure development,other cellular processes,catabolic process,other cellular processes,multicellular organism development,other cellular processes,growth,anatomical structure development,other metabolic processes,anatomical structure development,other metabolic processes,other metabolic processes,other metabolic processes,other cellular pro…	aromatic compound catabolic process,protein phosphorylation,shoot system development,cellular nitrogen compound catabolic process,cell division,growth,meristem initiation,embryo development ending in seed dormancy,regulation of nitrogen compound metabolic process,macromolecule biosynthetic process,regulation of gene expression,heterocycle catabolic process,macromolecule catabolic process,RNA meta…
20g3_19998359	Pt25687	synonymous_variant	AT2G04865	MAIL2		Encodes a nuclear localized aminotransferase-like protein containing a plant mobile domain. The mRNA is cell-to-cell mobile	Maybe required to maintain cell division activity in meristematic cells	Potrs004771g06866	PC2		yes	GO:0010468,GO:0048573,GO:0010073,GO:0051171,GO:0009892,GO:0080090	other metabolic processes,reproduction,post-embryonic development,anatomical structure development,anatomical structure development,other metabolic processes,other metabolic processes,multicellular organism development,other metabolic processes,response to light stimulus	regulation of gene expression,photoperiodism, flowering,meristem maintenance,regulation of nitrogen compound metabolic process,negative regulation of metabolic process,regulation of primary metabolic process
20g7_19470117	Pt33053	synonymous_variant	AT1G48870			Transducin/WD40 repeat-like superfamily protein	The B regulatory subunit may modulate substrate selectivity and catalytic activity, and may also direct the localization of the catalytic enzyme to a particular subcellular compartment.	Potrs001596g02760	PC1		no	GO:0010015,GO:0048589,GO:0009888	anatomical structure development,multicellular organism development,growth,anatomical structure development	root morphogenesis,developmental growth,tissue development
20g7_5536758	Pt31862	synonymous_variant	AT1G76800	VTL2		The gene encodes nodulin-like2 whose transcript abundance was repressed under conditions of Fe-deficient growth.	Probable vacuolar iron transporter involved in the transfer of iron ions from the cytosol to the vacuole for intracellular iron storage (PubMed:25360591). Involved in regulation of cellular iron homeostasis (PubMed:25360591). Vacuolar iron storage is required for seed embryo and seedling development (PubMed:25360591).	Potrs007854g11111		PC2	no	GO:0006880,GO:0030026,GO:0010039,GO:0006879	other cellular processes,cellular homeostasis,cellular homeostasis,response to chemical,cellular homeostasis	intracellular sequestering of iron ion,intracellular manganese ion homeostasis,response to iron ion,intracellular iron ion homeostasis
20g7_9763544	Pt32163	synonymous_variant	AT4G24560	UBP16		Encodes a ubiquitin-specific protease. There is no evidence for a phenotype in ubp16-1 mutants, however, double mutant analysis with ubp15 mutants reveals a role for UBP16 in plant development and cell proliferation.	Recognizes and hydrolyzes the peptide bond at the C-terminal Gly of ubiquitin. Involved in the processing of poly-ubiquitin precursors as well as that of ubiquitinated proteins. Involved in salt tolerance by modulating sodium transport activity and repressing cell death at least partially through modulating SHM1 stability and activity (PubMed:23232097). Involved in cadmium tolerance by interactin…	Potrs019187g21446	PC1		no	GO:0016579,GO:0048364,GO:0009651,GO:0048366,GO:0048367,GO:1901000,GO:0006511,GO:0009908,GO:0051301	protein metabolic process,multicellular organism development,response to abiotic stimulus,multicellular organism development,anatomical structure development,anatomical structure development,response to abiotic stimulus,protein metabolic process,response to stress,response to stress,other cellular processes,flower development,other cellular processes,anatomical structure development,catabolic pro…	protein deubiquitination,root development,response to salt stress,leaf development,shoot system development,regulation of response to salt stress,ubiquitin-dependent protein catabolic process,flower development,cell division
20g8_16505319	Pt34924	synonymous_variant	AT4G00870	bHLH014	yes	bHLH14 interacts with JAZ proteins, and functions redundantly with bHLH3, bHLH13 and bHLH17 to negatively regulate jasmonate responses.		Potrs007139g31952		PC2	no	GO:0006355,GO:0010629	biosynthetic process,other cellular processes,other metabolic processes,other metabolic processes,nucleobase-containing compound metabolic process	regulation of DNA-templated transcription,negative regulation of gene expression
20g8_19983628	Pt35354	synonymous_variant	AT3G21240	AT4CL2		encodes an isoform of 4-coumarate:CoA ligase (4CL), which is involved in the last step of the general phenylpropanoid pathway. The catalytic efficiency was in the following (descending) order: p-coumaric acid, caffeic acid, ferulic acid, 5-OH-ferulic acid and cinnamic acid. At4CL2 was unable to use sinapic acid as substrate.	Produces CoA thioesters of a variety of hydroxy- and methoxy-substituted cinnamic acids, which are used to synthesize several phenylpropanoid-derived compounds, including anthocyanins, flavonoids, isoflavonoids, coumarins, lignin, suberin and wall-bound phenolics (PubMed:10417722). Follows a two-step reaction mechanism, wherein the carboxylate substrate first undergoes adenylation by ATP, followe…	Potrs001026g01751	PC2		no	GO:0009620,GO:0009611,GO:0009698,GO:0009411	response to biotic stimulus,response to stress,other cellular processes,secondary metabolic process,response to light stimulus,other metabolic processes,response to external stimulus	response to fungus,response to wounding,phenylpropanoid metabolic process,response to UV
20g8_22326666	Pt35604	synonymous_variant	AT5G19640	NFP7.1		Influences leaf N export via sink-to-source feedback, perhaps via a role in sensing plant internal N-status. Necessary for normal leaf N export under low N.		Potrs039254g25046	PC2		no	GO:0055085	transport,other cellular processes	transmembrane transport
20g1_23842707	Pt01631	upstream_gene_variant	AT2G35410			Chloroplast stroma localized RNA binding protein that displays a preference for PSBA RNA.		Potrs040333g25502	PC3		no	GO:0019438,GO:0046394,GO:0009059,GO:0016070,GO:0044271,GO:1901362,GO:0019538,GO:0042180,GO:0018130,GO:0009416,GO:0009723	other metabolic processes,other metabolic processes,biosynthetic process,other metabolic processes,other cellular processes,biosynthetic process,biosynthetic process,protein metabolic process,other cellular processes,nucleobase-containing compound metabolic process,other metabolic processes,biosynthetic process,other metabolic processes,other cellular processes,other cellular processes,other cell…	aromatic compound biosynthetic process,carboxylic acid biosynthetic process,macromolecule biosynthetic process,RNA metabolic process,cellular nitrogen compound biosynthetic process,organic cyclic compound biosynthetic process,protein metabolic process,cellular ketone metabolic process,heterocycle biosynthetic process,response to light stimulus,response to ethylene
20g1_28610812	Pt02087	upstream_gene_variant	AT4G11160			Translation initiation factor 2, small GTP-binding protein	One of the essential components for the initiation of protein synthesis. Protects formylmethionyl-tRNA from spontaneous hydrolysis and promotes its binding to the 30S ribosomal subunits. Also involved in the hydrolysis of GTP during the formation of the 70S ribosomal complex.	Potrs007798g10708	PC2		no	GO:0006413	other cellular processes,other metabolic processes,translation	translational initiation
20g10_19739341	Pt05060	upstream_gene_variant	AT3G12090	TET6		TET6 encodes a member of the TETRASPANIN gene family that is expressed in the vascular system and is involved in organ growth redundantly with TET5.	May be involved in the regulation of cell differentiation.	Potrs002972g04629	PC2		no	GO:0035265,GO:0009734	growth,response to endogenous stimulus,response to chemical,other cellular processes,signal transduction	organ growth,auxin-activated signaling pathway
20g11_1134753	Pt05571	upstream_gene_variant						Potrs000572g00838	PC1		no
20g13_14829467	Pt10284	upstream_gene_variant	AT5G16300	COG1		ps51/Vps67 family (components of vesicular transport) protien	Required for normal Golgi function.	Potrs004530g06584		PC1	no	GO:0006891,GO:0010035	other cellular processes,transport,response to chemical	intra-Golgi vesicle-mediated transport,response to inorganic substance
20g2_15825182	Pt20702	upstream_gene_variant	AT5G02970			alpha/beta-Hydrolases superfamily protein		Potrs003914g05830		PC1	no	GO:0009737	response to endogenous stimulus,response to chemical	response to abscisic acid
20g2_2159082	Pt19570	upstream_gene_variant	AT4G32300	SD2-5		S-domain-2 5		Potrs042237g26523	PC1		no	GO:0046777	other cellular processes,other metabolic processes	protein autophosphorylation
20g2_24995637	Pt21636	upstream_gene_variant						Potrs005316g07705	PC1, PC2, PC3	PC2	yes
20g2_5281447	Pt19942	upstream_gene_variant	AT3G13000			ubiquinone biosynthesis protein (Protein of unknown function, DUF547)		Potrs005079g07269	PC1		yes	GO:0006355	other cellular processes,nucleobase-containing compound metabolic process,other metabolic processes,biosynthetic process	regulation of DNA-templated transcription
20g20_4243516	Pt22628	upstream_gene_variant							PC1		no
20g3_14611717	Pt25335	upstream_gene_variant	AT1G01090	PDH-E1		pyruvate dehydrogenase E1 alpha subunit	The pyruvate dehydrogenase complex catalyzes the overall conversion of pyruvate to acetyl-CoA and CO2. It contains multiple copies of three enzymatic components: pyruvate dehydrogenase (E1), dihydrolipoamide acetyltransferase (E2) and lipoamide dehydrogenase (E3) (By similarity).	Potrs000760g01146	PC1, PC2		no	GO:0006086	nucleobase-containing compound metabolic process,other cellular processes,biosynthetic process,other metabolic processes	acetyl-CoA biosynthetic process from pyruvate
20g3_14611739	Pt25335	upstream_gene_variant	AT1G01090	PDH-E1		pyruvate dehydrogenase E1 alpha subunit	The pyruvate dehydrogenase complex catalyzes the overall conversion of pyruvate to acetyl-CoA and CO2. It contains multiple copies of three enzymatic components: pyruvate dehydrogenase (E1), dihydrolipoamide acetyltransferase (E2) and lipoamide dehydrogenase (E3) (By similarity).	Potrs000760g01146	PC1, PC2	PC1, PC3	no	GO:0006086	nucleobase-containing compound metabolic process,other cellular processes,biosynthetic process,other metabolic processes	acetyl-CoA biosynthetic process from pyruvate
20g3_14611743	Pt25335	upstream_gene_variant	AT1G01090	PDH-E1		pyruvate dehydrogenase E1 alpha subunit	The pyruvate dehydrogenase complex catalyzes the overall conversion of pyruvate to acetyl-CoA and CO2. It contains multiple copies of three enzymatic components: pyruvate dehydrogenase (E1), dihydrolipoamide acetyltransferase (E2) and lipoamide dehydrogenase (E3) (By similarity).	Potrs000760g01146	PC3		no	GO:0006086	nucleobase-containing compound metabolic process,other cellular processes,biosynthetic process,other metabolic processes	acetyl-CoA biosynthetic process from pyruvate
20g3_15169285	Pt25377	upstream_gene_variant	AT1G28200	FIP1		VirF-interacting protein FIP1		Potrs042300g26581	PC1, PC2		yes	GO:0036211,GO:0009414,GO:0009737,GO:0007165,GO:0031348,GO:0010035,GO:0009611,GO:0071396,GO:0031347,GO:0009651,GO:0006955,GO:1901701,GO:0010646,GO:0009266	other metabolic processes,response to stress,response to endogenous stimulus,signal transduction,response to stress,response to chemical,response to stress,response to chemical,response to stress,response to abiotic stimulus,protein metabolic process,response to chemical,other biological processes,other cellular processes,response to stress,other cellular processes,response to abiotic stimulus,ot…	protein modification process,response to water deprivation,response to abscisic acid,signal transduction,negative regulation of defense response,response to inorganic substance,response to wounding,cellular response to lipid,regulation of defense response,response to salt stress,immune response,cellular response to oxygen-containing compound,regulation of cell communication,response to temperatur…
20g3_15169297	Pt25377	upstream_gene_variant	AT1G28200	FIP1		VirF-interacting protein FIP1		Potrs042300g26581	PC1, PC2	PC1, PC3	yes	GO:0036211,GO:0009414,GO:0009737,GO:0007165,GO:0031348,GO:0010035,GO:0009611,GO:0071396,GO:0031347,GO:0009651,GO:0006955,GO:1901701,GO:0010646,GO:0009266	other metabolic processes,response to stress,response to endogenous stimulus,signal transduction,response to stress,response to chemical,response to stress,response to chemical,response to stress,response to abiotic stimulus,protein metabolic process,response to chemical,other biological processes,other cellular processes,response to stress,other cellular processes,response to abiotic stimulus,ot…	protein modification process,response to water deprivation,response to abscisic acid,signal transduction,negative regulation of defense response,response to inorganic substance,response to wounding,cellular response to lipid,regulation of defense response,response to salt stress,immune response,cellular response to oxygen-containing compound,regulation of cell communication,response to temperatur…
20g3_15169349	Pt25377	upstream_gene_variant	AT1G28200	FIP1		VirF-interacting protein FIP1		Potrs042300g26581	PC1		yes	GO:0036211,GO:0009414,GO:0009737,GO:0007165,GO:0031348,GO:0010035,GO:0009611,GO:0071396,GO:0031347,GO:0009651,GO:0006955,GO:1901701,GO:0010646,GO:0009266	other metabolic processes,response to stress,response to endogenous stimulus,signal transduction,response to stress,response to chemical,response to stress,response to chemical,response to stress,response to abiotic stimulus,protein metabolic process,response to chemical,other biological processes,other cellular processes,response to stress,other cellular processes,response to abiotic stimulus,ot…	protein modification process,response to water deprivation,response to abscisic acid,signal transduction,negative regulation of defense response,response to inorganic substance,response to wounding,cellular response to lipid,regulation of defense response,response to salt stress,immune response,cellular response to oxygen-containing compound,regulation of cell communication,response to temperatur…
20g3_16176000	Pt25468	upstream_gene_variant	AT2G47260	ATWRKY23	yes	Encodes a member of WRKY Transcription Factor; Group I. Involved in nematode feeding site establishment and auxin mediated PIN polar localization in roots. Expression is induced by auxin.	Transcription factor. Interacts specifically with the W box (5'-(T)TGAC[CT]-3'), a frequently occurring elicitor-responsive cis-acting element (By similarity).	Potrs000557g00865	PC1, PC2	PC1, PC3	yes	GO:0006355,GO:0009733,GO:1901703,GO:0009624	other cellular processes,response to endogenous stimulus,biosynthetic process,nucleobase-containing compound metabolic process,transport,response to external stimulus,other metabolic processes,response to chemical,response to biotic stimulus	regulation of DNA-templated transcription,response to auxin,protein localization involved in auxin polar transport,response to nematode
20g3_16268848	Pt25470	upstream_gene_variant	AT4G01970	RS4		Encodes a a raffinose and high affinity stachyose synthase as well as a stachyose and Gol specific galactosylhydrolase enzyme activity.AtRS4 is a sequential multifunctional RafS and StaS as well as a high affinity StaS, accepting only Raf and Gol for Sta product formation. AtRS4 possesses a Sta and Gol specific galactosylhydrolase enzyme activity.	Transglycosidase operating by a ping-pong reaction mechanism. Involved in the synthesis of raffinose, a major soluble carbohydrate in seeds, roots and tubers (By similarity).	Potrs000996g01630	PC1, PC3		yes	GO:0006979	response to stress	response to oxidative stress
20g3_16268856	Pt25470	upstream_gene_variant	AT4G01970	RS4		Encodes a a raffinose and high affinity stachyose synthase as well as a stachyose and Gol specific galactosylhydrolase enzyme activity.AtRS4 is a sequential multifunctional RafS and StaS as well as a high affinity StaS, accepting only Raf and Gol for Sta product formation. AtRS4 possesses a Sta and Gol specific galactosylhydrolase enzyme activity.	Transglycosidase operating by a ping-pong reaction mechanism. Involved in the synthesis of raffinose, a major soluble carbohydrate in seeds, roots and tubers (By similarity).	Potrs000996g01630	PC1, PC2, PC3	PC1, PC3	yes	GO:0006979	response to stress	response to oxidative stress
20g3_3734860	Pt24097	upstream_gene_variant	AT4G02730	WDR5b		Transducin/WD40 repeat-like superfamily protein		Potrs004354g06339	PC2		no	GO:0051568	cellular component organization,other metabolic processes,other cellular processes	histone H3-K4 methylation
20g3_7520473	Pt24544	upstream_gene_variant	AT4G08950	EXO		Cell wall localized protein of unknown function. Expressed in areas with rapidly dividing cells. Overexpression induces elements of brassinosteroid signaling pathways.	Required for cell expansion in leaves. May mediate brassinosteroid (BR)-induced leaf growth. May play a role in the control of BR responses in roots. May be involved in signaling processes that coordinate BR responses with environmental or developmental signals.	Potrs032019g23656	PC2		no	GO:0009742,GO:0009741	response to chemical,response to endogenous stimulus,signal transduction,other cellular processes,response to endogenous stimulus,response to chemical	brassinosteroid mediated signaling pathway,response to brassinosteroid
20g7_18837640	Pt32977	upstream_gene_variant	AT5G51810	AT2353		Encodes gibberellin 20-oxidase. Involved in gibberellin biosynthesis. Up-regulated by far red light in elongating petioles. Not regulated by a circadian clock. Mutation of GA20ox2 delays flowering.	Key oxidase enzyme in the biosynthesis of gibberellin that catalyzes the conversion of GA12 to GA9, via a three-step oxidation at C-20 of the GA skeleton, and GA25 is also formed as a minor product. GA53 is less effectively oxidized than GA12 and is only oxidized one step to GA44 (PubMed:7630935). Involved in the promotion of the floral transition, fertility and silique elongation, but plays only…	Potrs006371g08888	PC1		no	GO:0009739,GO:0009686,GO:0009908,GO:0009826,GO:0009416,GO:0009639	response to chemical,response to endogenous stimulus,other cellular processes,biosynthetic process,other metabolic processes,lipid metabolic process,flower development,anatomical structure development,growth,response to light stimulus,cell growth,response to light stimulus	response to gibberellin,gibberellin biosynthetic process,flower development,unidimensional cell growth,response to light stimulus,response to red or far red light
20g7_2845184	Pt31588	upstream_gene_variant	AT3G22470	PPR3		Pentatricopeptide repeat (PPR) superfamily protein			PC2		no	GO:0008150	unknown biological processes	biological_process
20g7_5651072	Pt31871	upstream_gene_variant	AT3G18710	PUB29		Encodes a protein containing a U-box and an ARM domain. This protein has E3 ubiquitin ligase activity based on in vitro assays.	Functions as an E3 ubiquitin ligase.	Potrs038619g34249	PC2, PC3	PC2	no
20g7_832535	Pt31315	upstream_gene_variant	AT4G38470	STY46		Serine/threonine kinase that phosphorylate transit peptides of chloroplast and mitochondria targeted pre-proteins.	Serine/threonine protein kinase that specifically phosphorylates chloroplast precursor proteins in the cytosol within the cleavable presequences (transit peptides). May be part of a cytosolic regulatory network involved in chloroplast protein import. Does not phosphorylate mitochondrion precursor proteins. Specific for ATP and does not utilize other NTPs (PubMed:17090544, PubMed:16429265). Plays …	Potrs007104g09815	PC1		no	GO:0009737,GO:0006468,GO:0009658,GO:0071456	response to endogenous stimulus,other metabolic processes,other cellular processes,cellular component organization,response to stress,response to chemical,response to chemical,response to abiotic stimulus,other cellular processes	response to abscisic acid,protein phosphorylation,chloroplast organization,cellular response to hypoxia
