## Supplementary material for "Elucidating continental-wide phylogeographic and adaptive processes shaping the genome-wide diversity of North America’s most widely distributed tree": Dataset S6

### Sheet: Dataset_S6_explanation
Dataset S6
This sheet contains an explanation for column names in Dataset S6. Each sheet correspond to the name of the tested individual, i.e. ESSI-001-O-A (Quebec), PNL-9 (Saskatchewan), FBR-3672-A (Utah) and FP2.5-13 (Mexico)
Column	Explanation
Scaffold	Scaffold number
Position	Start position along scaffold
Info	Genotype info (Genotype:Genotype quality:Number of reference reads:Number of variant reads)
Breakpoint	Precise breakpoint
Type	Type of structural variation (only inversions)
End	End of inversion
Support	Number of reads supporting the inversion
Length	End-Position

### Sheet: ESSI-001-O-A
Scaffold	Position	Info	Breakpoint	Type	End	Support	Length
20g1	5891882	0/1:60:28:54	PRECISE	SVINV	25427491	54	19535609
20g1	23171868	0/0:60:109:22	PRECISE	SVINV	34682530	22	11510662
20g1	1370243	0/1:60:75:33	PRECISE	SVINV	2509965	33	1139722
20g1	1370476	0/1:60:55:34	PRECISE	SVINV	2509565	34	1139089
20g1	13380349	0/1:60:53:25	PRECISE	SVINV	13401488	25	21139
20g1	12231532	0/1:60:47:24	PRECISE	SVINV	12235690	24	4158
20g1	2304611	0/1:60:84:39	PRECISE	SVINV	2305770	39	1159
20g1	15308950	0/1:60:71:42	PRECISE	SVINV	15309716	42	766
20g1	36192565	0/1:0:75:21	PRECISE	SVINV	36193128	21	563
20g1	35341042	0/1:60:79:31	PRECISE	SVINV	35341587	31	545
20g1	20894298	0/1:60:49:35	PRECISE	SVINV	20894628	35	330
20g1	37761212	0/1:60:71:30	PRECISE	SVINV	37761540	30	328
20g1	28486411	0/1:60:58:23	PRECISE	SVINV	28486679	23	268
20g1	36192978	0/1:18:65:20	PRECISE	SVINV	36193205	20	227
20g1	20894490	0/1:60:34:40	PRECISE	SVINV	20894644	40	154
20g10	14091559	0/0:3:80:22	PRECISE	SVINV	14098717	22	7158
20g10	4926372	0/1:60:31:69	PRECISE	SVINV	4930798	69	4426
20g10	5439326	0/1:60:41:33	PRECISE	SVINV	5442007	33	2681
20g10	21018799	0/1:60:51:57	PRECISE	SVINV	21021060	57	2261
20g10	7517986	0/1:60:67:53	PRECISE	SVINV	7519916	53	1930
20g10	21551710	0/0:0:72:20	PRECISE	SVINV	21553089	20	1379
20g10	5550578	0/1:60:37:23	PRECISE	SVINV	5551448	23	870
20g10	21018799	0/1:60:32:24	PRECISE	SVINV	21018985	24	186
20g10	11660934	0/1:60:58:41	PRECISE	SVINV	11661091	41	157
20g10	11660934	0/1:60:62:34	PRECISE	SVINV	11661025	34	91
20g11	15551851	0/1:60:40:20	PRECISE	SVINV	15569773	20	17922
20g11	4996962	0/1:60:15:21	PRECISE	SVINV	5003246	21	6284
20g11	6194298	0/1:60:53:25	PRECISE	SVINV	6194823	25	525
20g12	13232460	0/1:60:65:45	PRECISE	SVINV	13313715	45	81255
20g12	13233376	0/1:60:65:41	PRECISE	SVINV	13313722	41	80346
20g12	9983084	0/1:60:50:36	PRECISE	SVINV	9984723	36	1639
20g12	9982844	0/1:60:57:34	PRECISE	SVINV	9983657	34	813
20g12	10884206	0/1:60:75:30	PRECISE	SVINV	10884991	30	785
20g12	19866761	0/1:60:47:61	PRECISE	SVINV	19867217	61	456
20g12	747022	0/1:20:75:23	PRECISE	SVINV	747448	23	426
20g13	6949891	0/1:60:67:46	PRECISE	SVINV	8288145	46	1338254
20g13	8024843	0/1:60:57:51	PRECISE	SVINV	8328676	51	303833
20g13	8029438	0/1:29:115:35	PRECISE	SVINV	8327243	35	297805
20g13	4296850	1/1:60:0:57	PRECISE	SVINV	4368105	57	71255
20g13	4318683	1/1:60:9:62	PRECISE	SVINV	4379520	62	60837
20g13	16134942	0/1:60:79:37	PRECISE	SVINV	16182478	37	47536
20g13	1334352	0/1:60:45:24	PRECISE	SVINV	1336588	24	2236
20g13	6447453	0/1:60:57:23	PRECISE	SVINV	6449259	23	1806
20g13	16563187	0/1:60:48:28	PRECISE	SVINV	16563875	28	688
20g13	9205827	0/1:45:77:26	PRECISE	SVINV	9206109	26	282
20g13	14468372	0/1:52:71:25	PRECISE	SVINV	14468566	25	194
20g13	9205972	0/1:48:76:26	PRECISE	SVINV	9206158	26	186
20g13	10772947	0/1:60:57:33	PRECISE	SVINV	10773066	33	119
20g14	6531187	1/1:25:22:88	PRECISE	SVINV	6558170	88	26983
20g14	14208821	0/1:60:42:20	PRECISE	SVINV	14221060	20	12239
20g14	10426732	0/1:60:20:24	PRECISE	SVINV	10427263	24	531
20g14	1391278	0/1:60:82:32	PRECISE	SVINV	1391426	32	148
20g14	2560409	0/1:34:63:21	PRECISE	SVINV	2560485	21	76
20g15	1160493	0/1:60:54:25	PRECISE	SVINV	1421761	25	261268
20g15	7874693	0/1:15:77:23	PRECISE	SVINV	7909579	23	34886
20g15	1955112	0/1:60:34:27	PRECISE	SVINV	1962436	27	7324
20g15	11268327	0/1:26:80:25	PRECISE	SVINV	11269315	25	988
20g15	13172061	0/1:60:76:30	PRECISE	SVINV	13172852	30	791
20g15	13172233	0/1:60:55:26	PRECISE	SVINV	13172976	26	743
20g15	15206287	0/1:60:78:31	PRECISE	SVINV	15206759	31	472
20g15	2977022	0/1:60:36:63	PRECISE	SVINV	2977463	63	441
20g15	11269050	0/1:60:67:26	PRECISE	SVINV	11269468	26	418
20g15	1160242	0/1:60:75:27	PRECISE	SVINV	1160490	27	248
20g15	15206455	0/1:60:79:30	PRECISE	SVINV	15206620	30	165
20g15	6947915	0/1:60:41:41	PRECISE	SVINV	6948048	41	133
20g15	4688116	0/1:60:66:25	PRECISE	SVINV	4688240	25	124
20g16	5358500	0/1:60:77:33	PRECISE	SVINV	5360073	33	1573
20g16	11239909	0/1:60:47:45	PRECISE	SVINV	11240985	45	1076
20g16	5359626	0/1:60:51:37	PRECISE	SVINV	5360126	37	500
20g17	9112878	0/1:60:74:28	PRECISE	SVINV	9125074	28	12196
20g17	2126415	0/1:60:55:29	PRECISE	SVINV	2128198	29	1783
20g17	9040778	0/1:60:47:23	PRECISE	SVINV	9041918	23	1140
20g17	12771583	0/1:60:65:38	PRECISE	SVINV	12772702	38	1119
20g17	13626016	0/1:60:76:37	PRECISE	SVINV	13626170	37	154
20g18	10413201	0/1:60:31:25	PRECISE	SVINV	12607382	25	2194181
20g18	12798282	0/1:60:24:32	PRECISE	SVINV	12932641	32	134359
20g18	1902018	1/1:3:10:37	PRECISE	SVINV	1914989	37	12971
20g18	10257609	0/1:60:17:38	PRECISE	SVINV	10262507	38	4898
20g18	6833573	0/1:19:2453:701	PRECISE	SVINV	6837081	701	3508
20g18	3210431	1/1:60:1:37	PRECISE	SVINV	3212417	37	1986
20g18	7808671	0/1:60:65:35	PRECISE	SVINV	7809003	35	332
20g18	14288723	0/1:60:30:27	PRECISE	SVINV	14288940	27	217
20g19	8430266	0/1:48:76:26	PRECISE	SVINV	11679932	26	3249666
20g19	8431859	0/1:60:53:29	PRECISE	SVINV	11679942	29	3248083
20g19	7216565	1/1:60:26:122	PRECISE	SVINV	7264092	122	47527
20g19	7760336	0/1:60:63:27	PRECISE	SVINV	7774014	27	13678
20g19	7767804	0/1:60:50:23	PRECISE	SVINV	7774022	23	6218
20g19	11637255	1/1:6:18:67	PRECISE	SVINV	11638698	67	1443
20g19	518618	0/1:60:78:45	PRECISE	SVINV	519823	45	1205
20g19	2702992	0/1:60:54:56	PRECISE	SVINV	2703315	56	323
20g19	518579	0/1:60:55:45	PRECISE	SVINV	518840	45	261
20g19	7192009	0/1:60:27:32	PRECISE	SVINV	7192246	32	237
20g19	7191930	0/1:35:18:52	PRECISE	SVINV	7192045	52	115
20g2	4864537	0/1:60:52:24	PRECISE	SVINV	5896826	24	1032289
20g2	9363043	0/1:60:33:30	PRECISE	SVINV	9365635	30	2592
20g2	14167856	0/1:60:21:43	PRECISE	SVINV	14169963	43	2107
20g2	8743418	0/1:10:15:50	PRECISE	SVINV	8745496	50	2078
20g2	25639302	0/0:60:148:24	PRECISE	SVINV	25641010	24	1708
20g2	17114724	0/1:60:33:90	PRECISE	SVINV	17116202	90	1478
20g2	14421196	0/1:60:41:27	PRECISE	SVINV	14422286	27	1090
20g2	1829499	0/1:60:51:50	PRECISE	SVINV	1830463	50	964
20g2	22011813	0/0:15:81:21	PRECISE	SVINV	22012743	21	930
20g2	14167480	0/1:37:16:44	PRECISE	SVINV	14168177	44	697
20g2	24856245	0/1:60:74:28	PRECISE	SVINV	24856727	28	482
20g2	9365363	1/1:60:0:27	PRECISE	SVINV	9365795	27	432
20g2	21183370	0/1:60:52:44	PRECISE	SVINV	21183725	44	355
20g2	16953872	0/1:60:64:38	PRECISE	SVINV	16954177	38	305
20g2	17549887	0/1:60:46:32	PRECISE	SVINV	17550168	32	281
20g2	21827138	0/1:60:77:31	PRECISE	SVINV	21827415	31	277
20g2	25639310	0/0:38:107:26	PRECISE	SVINV	25639561	26	251
20g2	21183566	0/1:60:32:54	PRECISE	SVINV	21183750	54	184
20g2	21827314	0/1:60:60:30	PRECISE	SVINV	21827451	30	137
20g2	24389213	0/1:60:72:44	PRECISE	SVINV	24389324	44	111
20g2	22012648	0/1:20:68:21	PRECISE	SVINV	22012753	21	105
20g20	12331985	0/1:60:19:46	PRECISE	SVINV	12360989	46	29004
20g20	12347780	0/1:60:27:62	PRECISE	SVINV	12367994	62	20214
20g20	1357808	0/1:60:65:30	PRECISE	SVINV	1358439	30	631
20g20	4596478	0/1:60:43:22	PRECISE	SVINV	4596543	22	65
20g3	11177991	0/1:60:68:32	PRECISE	SVINV	20743620	32	9565629
20g3	16281351	1/1:60:7:63	PRECISE	SVINV	16285922	63	4571
20g3	22561026	0/1:60:48:60	PRECISE	SVINV	22565219	60	4193
20g3	16280749	1/1:60:0:55	PRECISE	SVINV	16284044	55	3295
20g3	22561604	1/1:14:13:52	PRECISE	SVINV	22563970	52	2366
20g3	15824625	0/1:60:37:22	PRECISE	SVINV	15826288	22	1663
20g3	10073898	0/1:60:73:27	PRECISE	SVINV	10074567	27	669
20g3	10073484	0/1:60:69:27	PRECISE	SVINV	10074039	27	555
20g3	2295690	0/1:60:51:33	PRECISE	SVINV	2296143	33	453
20g3	10380536	0/1:60:59:24	PRECISE	SVINV	10380826	24	290
20g3	10380657	0/1:60:54:33	PRECISE	SVINV	10380820	33	163
20g3	4341643	0/1:29:72:23	PRECISE	SVINV	4341746	23	103
20g4	18189978	0/1:60:35:23	PRECISE	SVINV	21178980	23	2989002
20g4	17158447	1/1:60:0:49	PRECISE	SVINV	17234135	49	75688
20g4	15476703	0/1:60:13:23	PRECISE	SVINV	15524887	23	48184
20g4	7068790	0/1:60:13:20	PRECISE	SVINV	7092317	20	23527
20g4	12380982	0/1:60:51:40	PRECISE	SVINV	12394195	40	13213
20g4	469394	0/1:60:77:36	PRECISE	SVINV	472078	36	2684
20g4	4706761	0/1:60:73:61	PRECISE	SVINV	4708118	61	1357
20g5	4247979	0/1:60:47:69	PRECISE	SVINV	5921494	69	1673515
20g5	18560964	1/1:60:4:84	PRECISE	SVINV	18935013	84	374049
20g5	9699076	0/1:60:22:21	PRECISE	SVINV	9717219	21	18143
20g5	17371349	0/1:60:52:72	PRECISE	SVINV	17388105	72	16756
20g5	17374103	0/1:60:97:61	PRECISE	SVINV	17388059	61	13956
20g5	9697212	1/1:45:3:27	PRECISE	SVINV	9709074	27	11862
20g5	13837559	0/1:60:63:42	PRECISE	SVINV	13846182	42	8623
20g5	23217936	0/1:55:52:20	PRECISE	SVINV	23220565	20	2629
20g5	6626846	0/1:60:56:44	PRECISE	SVINV	6628865	44	2019
20g5	8689512	0/1:35:13:34	PRECISE	SVINV	8691525	34	2013
20g5	23334013	0/1:60:57:54	PRECISE	SVINV	23335073	54	1060
20g5	11787559	0/1:60:68:33	PRECISE	SVINV	11788593	33	1034
20g5	14951604	1/1:60:0:23	PRECISE	SVINV	14952532	23	928
20g5	14952063	1/1:50:5:36	PRECISE	SVINV	14952825	36	762
20g5	13739114	0/1:60:74:31	PRECISE	SVINV	13739512	31	398
20g5	8466778	0/0:28:89:22	PRECISE	SVINV	8467015	22	237
20g5	17145907	0/1:60:60:52	PRECISE	SVINV	17146133	52	226
20g5	11787530	0/1:60:48:32	PRECISE	SVINV	11787743	32	213
20g5	6628731	0/1:60:33:30	PRECISE	SVINV	6628904	30	173
20g5	8466711	0/0:25:88:22	PRECISE	SVINV	8466861	22	150
20g5	20197384	0/1:60:59:73	PRECISE	SVINV	20197494	73	110
20g6	1449081	0/0:2:94:26	PRECISE	SVINV	18329422	26	16880341
20g6	19368486	0/1:60:22:42	PRECISE	SVINV	19383931	42	15445
20g6	19269023	0/1:60:54:32	PRECISE	SVINV	19280325	32	11302
20g6	14430824	0/1:10:68:20	PRECISE	SVINV	14431165	20	341
20g6	15630792	0/1:60:17:31	PRECISE	SVINV	15631098	31	306
20g6	6411110	0/1:60:40:23	PRECISE	SVINV	6411390	23	280
20g6	15188136	0/1:60:55:40	PRECISE	SVINV	15188289	40	153
20g7	13389140	0/1:60:23:39	PRECISE	SVINV	13622991	39	233851
20g7	13389553	1/1:60:3:39	PRECISE	SVINV	13622584	39	233031
20g7	22010756	0/1:60:71:26	PRECISE	SVINV	22026043	26	15287
20g7	22012456	0/1:60:73:35	PRECISE	SVINV	22023540	35	11084
20g7	1988075	0/1:8:101:29	PRECISE	SVINV	1994273	29	6198
20g7	5036067	0/1:9:16:54	PRECISE	SVINV	5038966	54	2899
20g7	8057745	0/1:39:61:21	PRECISE	SVINV	8059728	21	1983
20g7	10331985	0/1:60:38:24	PRECISE	SVINV	10333556	24	1571
20g7	10331653	0/1:60:41:25	PRECISE	SVINV	10333151	25	1498
20g7	15601493	0/1:60:39:23	PRECISE	SVINV	15602679	23	1186
20g7	1986946	0/1:12:71:21	PRECISE	SVINV	1987719	21	773
20g7	8059188	0/1:60:43:22	PRECISE	SVINV	8059757	22	569
20g7	5108236	0/1:60:49:51	PRECISE	SVINV	5108790	51	554
20g7	5108126	0/1:60:23:51	PRECISE	SVINV	5108415	51	289
20g7	5789698	0/0:0:79:22	PRECISE	SVINV	5789955	22	257
20g7	7026138	0/1:60:73:31	PRECISE	SVINV	7026349	31	211
20g7	15601493	0/1:60:20:23	PRECISE	SVINV	15601674	23	181
20g7	3980730	0/1:60:57:31	PRECISE	SVINV	3980842	31	112
20g8	20699755	0/0:5:88:24	PRECISE	SVINV	20843238	24	143483
20g8	7794397	0/1:60:41:41	PRECISE	SVINV	7801057	41	6660
20g8	7793970	0/1:60:42:43	PRECISE	SVINV	7800570	43	6600
20g8	7549527	1/1:4:16:59	PRECISE	SVINV	7553458	59	3931
20g8	20262544	0/1:60:55:63	PRECISE	SVINV	20263002	63	458
20g8	1614146	0/1:60:43:25	PRECISE	SVINV	1614343	25	197
20g8	15992912	0/1:60:69:30	PRECISE	SVINV	15993070	30	158
20g9	7459483	0/1:60:78:40	PRECISE	SVINV	8365739	40	906256
20g9	133075	0/1:51:57:21	PRECISE	SVINV	210164	21	77089
20g9	15962542	0/1:60:19:33	PRECISE	SVINV	15983821	33	21279
20g9	15969805	1/1:60:0:45	PRECISE	SVINV	15984889	45	15084
20g9	15642152	0/1:60:41:72	PRECISE	SVINV	15650400	72	8248
20g9	15780571	0/1:60:14:22	PRECISE	SVINV	15786565	22	5994
20g9	20138287	0/1:60:50:35	PRECISE	SVINV	20138865	35	578
20g9	13597521	0/1:60:44:31	PRECISE	SVINV	13598039	31	518
20g9	6028280	0/1:60:76:34	PRECISE	SVINV	6028701	34	421
20g9	14895911	0/1:60:50:27	PRECISE	SVINV	14896210	27	299
20g9	20251348	0/1:56:66:24	PRECISE	SVINV	20251596	24	248
20g9	20068725	0/1:60:49:23	PRECISE	SVINV	20068881	23	156
utg1852	345021	0/1:60:47:26	PRECISE	SVINV	345854	26	833
utg273_1	154303	0/0:60:1765:175	PRECISE	SVINV	160667	175	6364

### Sheet: PNL-9
Scaffold	Position	Info	Precise	Type	End	Support	Length
20g1	5891882	0/1:60:31:41	PRECISE	SVINV	25427491	41	19535609
20g1	423012	0/1:60:99:97	PRECISE	SVINV	654521	97	231509
20g1	476103	0/1:60:17:27	PRECISE	SVINV	689028	27	212925
20g1	13369273	0/1:60:51:42	PRECISE	SVINV	13402798	42	33525
20g1	13380361	0/1:60:72:32	PRECISE	SVINV	13401496	32	21135
20g1	21396922	0/1:60:80:55	PRECISE	SVINV	21415102	55	18180
20g1	21397677	0/1:49:79:27	PRECISE	SVINV	21415077	27	17400
20g1	22455700	0/1:18:76:23	PRECISE	SVINV	22463152	23	7452
20g1	12231532	0/1:11:82:24	PRECISE	SVINV	12235690	24	4158
20g1	36534944	0/1:60:81:34	PRECISE	SVINV	36537989	34	3045
20g1	22697477	0/1:60:56:25	PRECISE	SVINV	22699046	25	1569
20g1	22696424	0/1:39:79:26	PRECISE	SVINV	22697607	26	1183
20g1	30432639	0/1:60:63:127	PRECISE	SVINV	30433359	127	720
20g1	35341041	0/1:60:62:55	PRECISE	SVINV	35341586	55	545
20g1	37761212	0/1:60:67:40	PRECISE	SVINV	37761540	40	328
20g1	32464820	0/0:60:104:20	PRECISE	SVINV	32465146	20	326
20g1	20123069	0/1:60:134:66	PRECISE	SVINV	20123321	66	252
20g1	8350040	0/0:60:123:26	PRECISE	SVINV	8350220	26	180
20g1	32465002	0/0:33:91:22	PRECISE	SVINV	32465148	22	146
20g1	36536558	0/1:60:61:33	PRECISE	SVINV	36536615	33	57
20g10	4926372	0/1:60:77:39	PRECISE	SVINV	4930798	39	4426
20g10	5550578	0/0:15:81:21	PRECISE	SVINV	5551448	21	870
20g10	11795538	0/1:19:17:54	PRECISE	SVINV	11795991	54	453
20g10	4637394	0/0:31:101:25	PRECISE	SVINV	4637751	25	357
20g10	11660933	0/0:1:119:33	PRECISE	SVINV	11661081	33	148
20g10	7432563	0/0:41:119:29	PRECISE	SVINV	7432707	29	144
20g10	11138356	0/0:16:117:31	PRECISE	SVINV	11138476	31	120
20g10	11660931	0/1:8:119:34	PRECISE	SVINV	11661025	34	94
20g11	2806226	0/1:18:83:25	PRECISE	SVINV	18832210	25	16025984
20g11	393867	0/1:60:67:29	PRECISE	SVINV	395300	29	1433
20g11	4243365	0/1:60:26:21	PRECISE	SVINV	4244383	21	1018
20g11	2259159	0/1:60:67:35	PRECISE	SVINV	2259677	35	518
20g11	2258827	0/1:60:45:35	PRECISE	SVINV	2259262	35	435
20g11	2903462	0/1:60:96:76	PRECISE	SVINV	2903776	76	314
20g11	395014	0/1:30:93:29	PRECISE	SVINV	395127	29	113
20g12	13339796	0/1:60:95:38	PRECISE	SVINV	20795470	38	7455674
20g12	9648970	0/0:60:113:25	PRECISE	SVINV	9929888	25	280918
20g12	9649364	0/0:60:114:25	PRECISE	SVINV	9929757	25	280393
20g12	1187156	0/1:60:18:20	PRECISE	SVINV	1362352	20	175196
20g12	11874804	0/1:60:53:55	PRECISE	SVINV	11910390	55	35586
20g12	11983700	0/1:60:99:47	PRECISE	SVINV	11990886	47	7186
20g12	9983084	0/1:60:62:52	PRECISE	SVINV	9984723	52	1639
20g12	9982844	0/1:60:66:55	PRECISE	SVINV	9983657	55	813
20g12	19919422	0/1:60:80:136	PRECISE	SVINV	19920022	136	600
20g12	19866761	0/1:60:84:43	PRECISE	SVINV	19867217	43	456
20g12	8157009	0/1:60:86:32	PRECISE	SVINV	8157313	32	304
20g12	19266393	0/1:32:103:32	PRECISE	SVINV	19266613	32	220
20g12	19266503	0/1:60:82:32	PRECISE	SVINV	19266638	32	135
20g13	3551910	0/1:60:89:55	PRECISE	SVINV	15131236	55	11579326
20g13	3562485	0/1:60:154:64	PRECISE	SVINV	15131246	64	11568761
20g13	6401839	0/1:45:77:26	PRECISE	SVINV	14852953	26	8451114
20g13	11794734	0/1:60:60:32	PRECISE	SVINV	18357561	32	6562827
20g13	11800104	0/1:60:85:65	PRECISE	SVINV	18357571	65	6557467
20g13	5180928	0/1:60:97:38	PRECISE	SVINV	11505517	38	6324589
20g13	4296857	1/1:60:2:60	PRECISE	SVINV	4368110	60	71253
20g13	4318660	1/1:60:5:61	PRECISE	SVINV	4379491	61	60831
20g13	16173472	0/1:60:76:42	PRECISE	SVINV	16174595	42	1123
20g13	16563187	0/1:60:114:57	PRECISE	SVINV	16563875	57	688
20g13	7237983	0/1:60:64:100	PRECISE	SVINV	7238602	100	619
20g13	12066724	0/1:60:91:47	PRECISE	SVINV	12067153	47	429
20g13	17194402	0/1:60:66:112	PRECISE	SVINV	17194775	112	373
20g13	12715504	0/0:30:115:29	PRECISE	SVINV	12715681	29	177
20g13	17194509	0/1:60:86:48	PRECISE	SVINV	17194592	48	83
20g14	6531187	0/1:60:59:118	PRECISE	SVINV	6558170	118	26983
20g14	5333992	0/1:60:99:51	PRECISE	SVINV	5334145	51	153
20g14	1391278	0/1:60:85:58	PRECISE	SVINV	1391426	58	148
20g15	3910297	0/1:60:101:35	PRECISE	SVINV	12580313	35	8670016
20g15	10974071	0/1:60:36:22	PRECISE	SVINV	10995806	22	21735
20g15	1954578	0/1:60:34:56	PRECISE	SVINV	1962436	56	7858
20g15	3294988	0/1:60:79:29	PRECISE	SVINV	3295862	29	874
20g15	2977022	0/1:60:62:104	PRECISE	SVINV	2977463	104	441
20g15	3295340	0/1:60:75:30	PRECISE	SVINV	3295617	30	277
20g15	2010046	0/1:60:107:37	PRECISE	SVINV	2010252	37	206
20g15	13838609	0/1:37:69:23	PRECISE	SVINV	13838803	23	194
20g15	13838591	0/1:60:65:25	PRECISE	SVINV	13838687	25	96
20g15	4688147	0/0:37:103:25	PRECISE	SVINV	4688241	25	94
20g16	15883511	0/1:60:63:28	PRECISE	SVINV	16169217	28	285706
20g16	15886502	0/1:27:94:29	PRECISE	SVINV	16166179	29	279677
20g16	15887194	0/1:25:95:29	PRECISE	SVINV	16166182	29	278988
20g16	15781271	0/1:26:80:25	PRECISE	SVINV	15894323	25	113052
20g16	15786752	0/1:60:53:23	PRECISE	SVINV	15893613	23	106861
20g16	5358500	0/1:60:72:44	PRECISE	SVINV	5360072	44	1572
20g16	11239909	0/1:60:79:45	PRECISE	SVINV	11240984	45	1075
20g16	11302702	0/0:40:97:23	PRECISE	SVINV	11303387	23	685
20g16	5359625	0/1:60:45:43	PRECISE	SVINV	5360125	43	500
20g17	1739011	0/1:60:19:46	PRECISE	SVINV	2420588	46	681577
20g17	9037971	0/1:60:74:52	PRECISE	SVINV	9042916	52	4945
20g17	9117010	0/1:30:68:22	PRECISE	SVINV	9121322	22	4312
20g17	8029899	0/1:47:94:31	PRECISE	SVINV	8033216	31	3317
20g17	243937	0/1:60:100:51	PRECISE	SVINV	245903	51	1966
20g17	6008468	0/1:60:75:38	PRECISE	SVINV	6010216	38	1748
20g17	6008469	0/1:60:55:39	PRECISE	SVINV	6009381	39	912
20g17	334643	0/0:58:143:34	PRECISE	SVINV	335527	34	884
20g17	6015570	0/1:60:71:54	PRECISE	SVINV	6015663	54	93
20g17	15304998	0/1:60:87:39	PRECISE	SVINV	15305085	39	87
20g18	2417996	0/1:60:89:34	PRECISE	SVINV	7574553	34	5156557
20g18	2419396	0/0:60:168:32	PRECISE	SVINV	7574562	32	5155166
20g18	8375432	0/0:60:111:22	PRECISE	SVINV	10719391	22	2343959
20g18	11209638	0/1:60:34:24	PRECISE	SVINV	11830422	24	620784
20g18	12798282	0/1:60:47:33	PRECISE	SVINV	12932641	33	134359
20g18	8393913	0/0:60:233:42	PRECISE	SVINV	8399732	42	5819
20g18	4180412	0/0:60:106:20	PRECISE	SVINV	4182224	20	1812
20g18	20241	0/1:60:37:41	PRECISE	SVINV	21262	41	1021
20g18	2173562	0/1:60:91:53	PRECISE	SVINV	2174427	53	865
20g18	7808671	0/1:60:39:41	PRECISE	SVINV	7809003	41	332
20g18	14288719	0/1:60:30:76	PRECISE	SVINV	14288940	76	221
20g19	12532689	0/1:46:55:20	PRECISE	SVINV	12880367	20	347678
20g19	7216565	0/1:60:87:50	PRECISE	SVINV	7264092	50	47527
20g19	1158354	0/0:23:98:25	PRECISE	SVINV	1189648	25	31294
20g19	7760355	0/1:60:71:54	PRECISE	SVINV	7774014	54	13659
20g19	11518923	0/1:6:16:55	PRECISE	SVINV	11530641	55	11718
20g19	11530366	1/1:60:5:47	PRECISE	SVINV	11540030	47	9664
20g19	7767800	0/1:60:60:40	PRECISE	SVINV	7774015	40	6215
20g19	11637255	0/1:26:23:73	PRECISE	SVINV	11638698	73	1443
20g19	9299613	0/1:60:86:41	PRECISE	SVINV	9300077	41	464
20g19	4731454	0/0:9:104:28	PRECISE	SVINV	4731907	28	453
20g19	13929024	0/1:60:101:38	PRECISE	SVINV	13929392	38	368
20g19	5118468	0/0:38:107:26	PRECISE	SVINV	5118787	26	319
20g19	7192009	0/1:60:43:35	PRECISE	SVINV	7192246	35	237
20g19	4731756	0/1:31:89:28	PRECISE	SVINV	4731926	28	170
20g19	13928996	0/1:60:102:39	PRECISE	SVINV	13929150	39	154
20g19	5118644	0/0:54:95:21	PRECISE	SVINV	5118787	21	143
20g19	7191920	0/1:60:33:49	PRECISE	SVINV	7192045	49	125
20g19	11795526	0/1:60:83:33	PRECISE	SVINV	11795641	33	115
20g19	9300027	0/1:40:93:30	PRECISE	SVINV	9300063	30	36
20g2	14497608	0/1:60:49:33	PRECISE	SVINV	14500605	33	2997
20g2	14167856	0/1:60:37:65	PRECISE	SVINV	14169964	65	2108
20g2	25639302	0/1:42:157:48	PRECISE	SVINV	25641010	48	1708
20g2	14421996	0/1:60:27:41	PRECISE	SVINV	14423529	41	1533
20g2	17114724	0/1:60:65:133	PRECISE	SVINV	17116202	133	1478
20g2	17115087	0/1:37:23:69	PRECISE	SVINV	17116263	69	1176
20g2	14421193	0/1:60:29:38	PRECISE	SVINV	14422287	38	1094
20g2	1829495	0/1:60:100:63	PRECISE	SVINV	1830479	63	984
20g2	8744961	1/1:55:5:38	PRECISE	SVINV	8745927	38	966
20g2	14167480	0/1:60:36:66	PRECISE	SVINV	14168177	66	697
20g2	21183370	0/1:60:69:33	PRECISE	SVINV	21183725	33	355
20g2	2185077	0/1:5:102:29	PRECISE	SVINV	2185401	29	324
20g2	16953872	0/1:60:91:46	PRECISE	SVINV	16954177	46	305
20g2	25639310	0/1:60:106:52	PRECISE	SVINV	25639561	52	251
20g2	18409538	0/0:20:122:32	PRECISE	SVINV	18409775	32	237
20g2	21183558	0/1:60:55:60	PRECISE	SVINV	21183750	60	192
20g2	15108488	0/0:60:98:20	PRECISE	SVINV	15108632	20	144
20g2	22522522	0/0:60:115:21	PRECISE	SVINV	22522625	21	103
20g2	24389213	0/1:60:81:63	PRECISE	SVINV	24389303	63	90
20g2	2890061	0/1:60:107:42	PRECISE	SVINV	2890145	42	84
20g20	2278138	0/1:51:125:40	PRECISE	SVINV	2553764	40	275626
20g20	12331976	1/1:60:11:104	PRECISE	SVINV	12360964	104	28988
20g20	10671169	0/1:60:53:28	PRECISE	SVINV	10675252	28	4083
20g20	3503886	0/1:16:109:32	PRECISE	SVINV	3504829	32	943
20g20	7889664	0/0:42:87:20	PRECISE	SVINV	7890006	20	342
20g20	3503880	0/0:29:93:23	PRECISE	SVINV	3504157	23	277
20g20	8117426	0/1:60:100:39	PRECISE	SVINV	8117547	39	121
20g20	7889861	0/1:60:54:22	PRECISE	SVINV	7889906	22	45
20g3	13096112	0/0:60:108:20	PRECISE	SVINV	22633370	20	9537258
20g3	4353721	0/1:7:69:20	PRECISE	SVINV	12879523	20	8525802
20g3	9464164	0/1:60:42:40	PRECISE	SVINV	12888268	40	3424104
20g3	20233471	0/1:60:54:34	PRECISE	SVINV	20250541	34	17070
20g3	22561026	0/1:60:87:111	PRECISE	SVINV	22565157	111	4131
20g3	22561604	0/1:60:52:107	PRECISE	SVINV	22563963	107	2359
20g3	21701124	0/1:60:77:34	PRECISE	SVINV	21701990	34	866
20g3	4215673	0/0:57:103:23	PRECISE	SVINV	4216470	23	797
20g3	22583407	0/1:60:71:37	PRECISE	SVINV	22584094	37	687
20g3	10073898	0/1:60:72:51	PRECISE	SVINV	10074567	51	669
20g3	21701098	0/1:60:70:33	PRECISE	SVINV	21701661	33	563
20g3	10073484	0/1:60:73:51	PRECISE	SVINV	10074039	51	555
20g3	2295690	0/1:60:65:119	PRECISE	SVINV	2296143	119	453
20g3	4216080	0/1:60:88:42	PRECISE	SVINV	4216409	42	329
20g3	10380657	0/1:60:58:32	PRECISE	SVINV	10380830	32	173
20g3	5995395	0/1:60:91:41	PRECISE	SVINV	5995523	41	128
20g4	17840109	0/1:60:44:31	PRECISE	SVINV	21317533	31	3477424
20g4	12592615	0/1:60:133:49	PRECISE	SVINV	12894346	49	301731
20g4	17154178	1/1:30:5:29	PRECISE	SVINV	17233543	29	79365
20g4	17158447	0/1:60:81:36	PRECISE	SVINV	17234135	36	75688
20g4	19570577	0/1:60:67:28	PRECISE	SVINV	19599904	28	29327
20g4	4535044	0/1:60:25:45	PRECISE	SVINV	4544860	45	9816
20g4	3970971	0/1:60:90:49	PRECISE	SVINV	3973892	49	2921
20g4	7571875	0/1:60:45:66	PRECISE	SVINV	7574467	66	2592
20g4	4966238	0/1:60:42:36	PRECISE	SVINV	4967444	36	1206
20g4	4588794	0/1:60:85:51	PRECISE	SVINV	4589998	51	1204
20g4	4589128	1/1:60:11:93	PRECISE	SVINV	4589995	93	867
20g4	10921142	0/1:60:83:54	PRECISE	SVINV	10921667	54	525
20g4	17297034	0/1:3:92:26	PRECISE	SVINV	17297394	26	360
20g4	12118192	0/1:60:109:52	PRECISE	SVINV	12118441	52	249
20g4	12118323	0/1:60:80:52	PRECISE	SVINV	12118459	52	136
20g5	14312066	0/0:60:123:22	PRECISE	SVINV	15407410	22	1095344
20g5	18618372	1/1:40:16:72	PRECISE	SVINV	18995288	72	376916
20g5	21958083	0/1:60:38:44	PRECISE	SVINV	22279969	44	321886
20g5	21958721	1/1:4:11:41	PRECISE	SVINV	22279679	41	320958
20g5	20034778	0/1:60:133:58	PRECISE	SVINV	20297531	58	262753
20g5	20031413	0/1:60:128:60	PRECISE	SVINV	20289670	60	258257
20g5	17371349	0/1:60:71:114	PRECISE	SVINV	17388105	114	16756
20g5	17374102	0/1:60:141:102	PRECISE	SVINV	17388045	102	13943
20g5	12239362	0/1:60:73:29	PRECISE	SVINV	12249409	29	10047
20g5	1478975	0/1:60:93:43	PRECISE	SVINV	1487834	43	8859
20g5	12240571	0/0:43:91:21	PRECISE	SVINV	12249380	21	8809
20g5	380489	0/0:29:93:23	PRECISE	SVINV	387536	23	7047
20g5	9476300	0/1:60:59:34	PRECISE	SVINV	9481888	34	5588
20g5	12693463	0/1:60:31:34	PRECISE	SVINV	12698443	34	4980
20g5	1482516	0/1:60:48:39	PRECISE	SVINV	1487147	39	4631
20g5	9014941	0/0:28:82:20	PRECISE	SVINV	9018137	20	3196
20g5	6626839	0/1:58:65:24	PRECISE	SVINV	6628858	24	2019
20g5	8689512	0/1:60:18:27	PRECISE	SVINV	8691530	27	2018
20g5	12693291	0/1:60:41:43	PRECISE	SVINV	12694945	43	1654
20g5	23334011	0/1:60:77:83	PRECISE	SVINV	23335073	83	1062
20g5	23594242	0/1:60:106:36	PRECISE	SVINV	23595146	36	904
20g5	21739435	0/1:49:79:27	PRECISE	SVINV	21740012	27	577
20g5	21739838	0/1:60:65:27	PRECISE	SVINV	21740112	27	274
20g5	8466775	0/1:60:107:52	PRECISE	SVINV	8467012	52	237
20g5	17145907	0/1:60:124:44	PRECISE	SVINV	17146133	44	226
20g5	3288365	0/1:50:104:34	PRECISE	SVINV	3288575	34	210
20g5	16526145	0/1:60:42:28	PRECISE	SVINV	16526314	28	169
20g5	8466711	0/1:60:106:54	PRECISE	SVINV	8466861	54	150
20g5	23595042	0/1:60:86:36	PRECISE	SVINV	23595189	36	147
20g5	4406050	0/1:18:101:30	PRECISE	SVINV	4406177	30	127
20g5	20197384	0/1:60:107:69	PRECISE	SVINV	20197494	69	110
20g6	13956265	1/1:60:9:90	PRECISE	SVINV	14115451	90	159186
20g6	11499782	0/1:44:10:20	PRECISE	SVINV	11600641	20	100859
20g6	17339934	0/1:27:87:27	PRECISE	SVINV	17340554	27	620
20g6	15630792	0/1:60:44:68	PRECISE	SVINV	15631098	68	306
20g6	15188158	0/1:8:76:22	PRECISE	SVINV	15188292	22	134
20g6	17340443	0/1:60:71:26	PRECISE	SVINV	17340556	26	113
20g7	4843888	0/1:55:120:39	PRECISE	SVINV	5453092	39	609204
20g7	4841950	0/1:60:93:39	PRECISE	SVINV	5450725	39	608775
20g7	13389143	0/1:60:73:50	PRECISE	SVINV	13622994	50	233851
20g7	13389552	1/1:58:7:46	PRECISE	SVINV	13622583	46	233031
20g7	1134505	0/1:60:83:64	PRECISE	SVINV	1189974	64	55469
20g7	5036067	0/1:60:59:53	PRECISE	SVINV	5038966	53	2899
20g7	12334969	0/1:60:87:45	PRECISE	SVINV	12335680	45	711
20g7	5108236	0/0:60:115:26	PRECISE	SVINV	5108790	26	554
20g7	10918763	0/1:60:73:50	PRECISE	SVINV	10919228	50	465
20g7	5108128	0/0:31:101:25	PRECISE	SVINV	5108416	25	288
20g7	21667307	0/0:4:120:33	PRECISE	SVINV	21667511	33	204
20g7	4355718	0/0:60:101:21	PRECISE	SVINV	4355875	21	157
20g7	339128	0/0:60:112:22	PRECISE	SVINV	339202	22	74
20g8	14217333	0/1:60:51:21	PRECISE	SVINV	16442266	21	2224933
20g8	14218428	0/1:60:70:30	PRECISE	SVINV	16442276	30	2223848
20g8	5422390	0/1:60:65:33	PRECISE	SVINV	5430320	33	7930
20g8	19953439	0/1:60:28:25	PRECISE	SVINV	19959075	25	5636
20g8	7549527	1/1:60:9:101	PRECISE	SVINV	7553458	101	3931
20g8	2563240	0/1:60:33:33	PRECISE	SVINV	2566983	33	3743
20g8	4997321	0/1:60:61:37	PRECISE	SVINV	5000996	37	3675
20g8	10389243	0/1:60:89:63	PRECISE	SVINV	10391348	63	2105
20g8	10390141	0/1:60:62:50	PRECISE	SVINV	10391389	50	1248
20g8	19958064	0/1:60:120:74	PRECISE	SVINV	19959080	74	1016
20g8	8935780	0/0:5:81:22	PRECISE	SVINV	8936482	22	702
20g8	7036968	0/1:60:113:50	PRECISE	SVINV	7037622	50	654
20g8	7037314	0/1:60:87:50	PRECISE	SVINV	7037623	50	309
20g8	15857225	0/1:60:91:44	PRECISE	SVINV	15857443	44	218
20g8	1614148	0/1:60:46:32	PRECISE	SVINV	1614345	32	197
20g8	12902418	0/0:0:72:20	PRECISE	SVINV	12902614	20	196
20g8	6398353	0/1:60:90:42	PRECISE	SVINV	6398495	42	142
20g8	15857332	0/1:60:91:43	PRECISE	SVINV	15857443	43	111
20g8	6398349	0/1:60:92:39	PRECISE	SVINV	6398421	39	72
20g9	7459483	0/1:60:31:54	PRECISE	SVINV	8365739	54	906256
20g9	14051919	0/1:60:97:43	PRECISE	SVINV	14223008	43	171089
20g9	15962542	1/1:60:8:96	PRECISE	SVINV	15983819	96	21277
20g9	15969796	1/1:60:0:64	PRECISE	SVINV	15984869	64	15073
20g9	1976536	0/0:60:103:21	PRECISE	SVINV	1977655	21	1119
20g9	8249888	0/1:60:90:40	PRECISE	SVINV	8250646	40	758
20g9	20138287	0/1:60:79:43	PRECISE	SVINV	20138865	43	578
20g9	8249857	0/1:60:62:43	PRECISE	SVINV	8250295	43	438
20g9	14895911	0/1:60:47:37	PRECISE	SVINV	14896199	37	288
20g9	11007289	0/1:51:89:30	PRECISE	SVINV	11007501	30	212
20g9	6399383	0/0:15:99:26	PRECISE	SVINV	6399545	26	162
utg1535	37551	0/1:60:50:25	PRECISE	SVINV	43792	25	6241

### Sheet: FBR-3672-A
Scaffold	Position	Info	Precise	Type	End	Support	Length
20g1	4036431	0/1:22:71:22	PRECISE	SVINV	20524076	22	16487645
20g1	4037382	0/1:60:64:24	PRECISE	SVINV	20524084	24	16486702
20g1	13379449	0/1:60:28:24	PRECISE	SVINV	13402367	24	22918
20g1	17964777	0/1:60:69:37	PRECISE	SVINV	17965612	37	835
20g1	35341042	0/1:60:65:40	PRECISE	SVINV	35341553	40	511
20g10	4637394	0/1:13:67:20	PRECISE	SVINV	4637748	20	354
20g10	17788079	0/1:16:66:20	PRECISE	SVINV	17788484	20	405
20g10	21018799	0/1:60:35:22	PRECISE	SVINV	21018985	22	186
20g10	21018799	0/1:60:41:26	PRECISE	SVINV	21021060	26	2261
20g10	11795528	0/1:60:23:29	PRECISE	SVINV	11795991	29	463
20g10	3563005	0/1:16:10:30	PRECISE	SVINV	3563745	30	740
20g10	3563486	0/1:8:10:33	PRECISE	SVINV	3563844	33	358
20g10	10277500	0/1:60:45:40	PRECISE	SVINV	10277804	40	304
20g10	11660934	0/1:60:73:46	PRECISE	SVINV	11661025	46	91
20g10	11660934	0/1:60:72:48	PRECISE	SVINV	11661074	48	140
20g11	2259943	0/1:13:67:20	PRECISE	SVINV	11066250	20	8806307
20g11	2069481	0/1:33:67:22	PRECISE	SVINV	2239040	22	169559
20g11	4996962	0/1:60:55:43	PRECISE	SVINV	5003246	43	6284
20g12	2840224	0/1:60:25:23	PRECISE	SVINV	15520363	23	12680139
20g12	5522542	0/1:60:27:33	PRECISE	SVINV	5523900	33	1358
20g12	8959362	0/1:60:24:36	PRECISE	SVINV	8961494	36	2132
20g12	11279151	0/1:60:81:36	PRECISE	SVINV	11286870	36	7719
20g12	13586370	0/1:60:64:36	PRECISE	SVINV	13635697	36	49327
20g12	11279456	0/1:60:80:37	PRECISE	SVINV	11287010	37	7554
20g12	19866761	0/1:60:71:38	PRECISE	SVINV	19867217	38	456
20g12	6287829	0/1:60:22:43	PRECISE	SVINV	6289093	43	1264
20g12	18207814	0/1:60:63:46	PRECISE	SVINV	18208223	46	409
20g12	19919422	0/1:60:44:56	PRECISE	SVINV	19920022	56	600
20g13	4678751	0/1:43:67:23	PRECISE	SVINV	4680623	23	1872
20g13	16134942	0/1:47:69:24	PRECISE	SVINV	16182478	24	47536
20g13	4296850	0/1:60:15:26	PRECISE	SVINV	4361850	26	65000
20g13	16563187	0/1:60:79:34	PRECISE	SVINV	16563875	34	688
20g13	8692618	0/1:60:72:38	PRECISE	SVINV	12595565	38	3902947
20g13	8691626	0/1:60:71:43	PRECISE	SVINV	12595557	43	3903931
20g13	17194402	0/1:60:57:76	PRECISE	SVINV	17194775	76	373
20g14	5333985	0/0:20:79:20	PRECISE	SVINV	5334138	20	153
20g14	5333873	0/0:7:78:21	PRECISE	SVINV	5334131	21	258
20g14	14208821	0/1:60:42:28	PRECISE	SVINV	14221060	28	12239
20g14	1391278	0/1:60:66:36	PRECISE	SVINV	1391426	36	148
20g14	2718141	0/1:60:71:47	PRECISE	SVINV	2721826	47	3685
20g14	6531180	0/1:60:46:88	PRECISE	SVINV	6558163	88	26983
20g15	6947915	0/1:43:92:30	PRECISE	SVINV	6948048	30	133
20g15	2977022	0/1:60:50:40	PRECISE	SVINV	2977463	40	441
20g15	1955113	0/1:60:120:48	PRECISE	SVINV	1962436	48	7323
20g15	1954578	0/1:60:43:72	PRECISE	SVINV	1962436	72	7858
20g15	12559517	0/1:60:164:88	PRECISE	SVINV	12571477	88	11960
20g16	15786752	0/1:60:36:23	PRECISE	SVINV	15893613	23	106861
20g16	15781271	0/1:60:59:30	PRECISE	SVINV	15894323	30	113052
20g16	11239909	1/1:15:11:45	PRECISE	SVINV	11240984	45	1075
20g16	8451118	0/1:60:62:48	PRECISE	SVINV	8451330	48	212
20g16	4567961	0/1:60:48:70	PRECISE	SVINV	4568692	70	731
20g16	4568024	0/1:60:48:70	PRECISE	SVINV	4568320	70	296
20g17	1738052	0/1:60:46:20	PRECISE	SVINV	11590014	20	9851962
20g17	1739218	0/1:24:8:20	PRECISE	SVINV	2420255	20	681037
20g17	2097618	0/1:18:65:20	PRECISE	SVINV	2097798	20	180
20g17	9111507	0/1:60:54:23	PRECISE	SVINV	9124472	23	12965
20g17	1732807	0/1:60:49:31	PRECISE	SVINV	11588611	31	9855804
20g17	11191868	0/1:60:135:49	PRECISE	SVINV	15209025	49	4017157
20g17	1738967	0/1:60:25:54	PRECISE	SVINV	2420588	54	681621
20g17	1739808	0/1:60:33:56	PRECISE	SVINV	2420586	56	680778
20g18	4378183	0/1:60:29:23	PRECISE	SVINV	5431254	23	1053071
20g18	1768696	0/1:49:72:25	PRECISE	SVINV	1770927	25	2231
20g18	1770453	0/1:60:55:25	PRECISE	SVINV	1770935	25	482
20g18	14288723	0/1:60:33:29	PRECISE	SVINV	14288940	29	217
20g18	1667482	0/1:60:63:31	PRECISE	SVINV	1668173	31	691
20g18	1666887	0/1:60:82:32	PRECISE	SVINV	1667929	32	1042
20g18	4529666	0/1:60:109:38	PRECISE	SVINV	13552101	38	9022435
20g18	4377562	0/1:60:50:48	PRECISE	SVINV	5430391	48	1052829
20g18	20241	0/1:60:45:57	PRECISE	SVINV	21262	57	1021
20g18	6833573	0/0:31:2776:732	PRECISE	SVINV	6837081	732	3508
20g18	5688106	0/1:60:50:74	PRECISE	SVINV	5917168	74	229062
20g19	7216565	1/1:19:29:111	PRECISE	SVINV	7264092	111	47527
20g19	7760336	0/1:60:51:21	PRECISE	SVINV	7774014	21	13678
20g19	831075	0/0:55:106:24	PRECISE	SVINV	831560	24	485
20g19	831370	0/1:12:103:30	PRECISE	SVINV	831559	30	189
20g19	7191921	1/1:29:6:32	PRECISE	SVINV	7192045	32	124
20g19	11637255	0/1:26:16:48	PRECISE	SVINV	11638698	48	1443
20g2	9657945	0/1:39:61:21	PRECISE	SVINV	9658187	21	242
20g2	9658006	0/1:53:56:21	PRECISE	SVINV	9659101	21	1095
20g2	23549468	0/1:60:51:21	PRECISE	SVINV	23550763	21	1295
20g2	932659	0/1:32:71:23	PRECISE	SVINV	933024	23	365
20g2	14421996	0/1:60:28:24	PRECISE	SVINV	14423529	24	1533
20g2	21827138	0/1:60:67:25	PRECISE	SVINV	21827415	25	277
20g2	21827314	0/1:60:47:26	PRECISE	SVINV	21827451	26	137
20g2	6595509	0/1:60:37:27	PRECISE	SVINV	6595705	27	196
20g2	14421196	0/1:60:22:28	PRECISE	SVINV	14422280	28	1084
20g2	6595455	0/1:60:63:30	PRECISE	SVINV	6596621	30	1166
20g2	18597231	0/1:46:91:30	PRECISE	SVINV	20815870	30	2218639
20g2	24389213	0/1:60:65:33	PRECISE	SVINV	24389303	33	90
20g2	1271063	0/1:60:69:34	PRECISE	SVINV	1271705	34	642
20g2	1271398	0/1:60:51:35	PRECISE	SVINV	1271728	35	330
20g2	1957676	0/1:60:31:38	PRECISE	SVINV	1958143	38	467
20g2	8743418	0/1:60:41:40	PRECISE	SVINV	8745495	40	2077
20g2	14770821	0/1:60:68:40	PRECISE	SVINV	14771492	40	671
20g2	1829495	0/1:60:35:89	PRECISE	SVINV	1830479	89	984
20g20	712900	0/1:43:67:23	PRECISE	SVINV	713404	23	504
20g20	8154996	0/1:8:83:24	PRECISE	SVINV	8155925	24	929
20g20	12331961	0/1:9:9:29	PRECISE	SVINV	12360943	29	28982
20g20	12347725	0/1:60:36:33	PRECISE	SVINV	12367994	33	20269
20g3	4219457	0/0:28:82:20	PRECISE	SVINV	4220348	20	891
20g3	10073484	0/1:60:23:22	PRECISE	SVINV	10074039	22	555
20g3	12892408	1/1:34:3:23	PRECISE	SVINV	15724881	23	2832473
20g3	20240378	0/1:20:75:23	PRECISE	SVINV	20249939	23	9561
20g3	8237965	0/1:33:74:24	PRECISE	SVINV	8238195	24	230
20g3	10073898	0/1:60:43:24	PRECISE	SVINV	10074567	24	669
20g3	1254617	0/1:60:77:29	PRECISE	SVINV	1254725	29	108
20g3	18854552	0/1:60:45:29	PRECISE	SVINV	18855933	29	1381
20g3	10380657	0/1:60:29:31	PRECISE	SVINV	10380830	31	173
20g3	16280736	1/1:60:0:31	PRECISE	SVINV	16284044	31	3308
20g3	21055827	0/1:42:96:31	PRECISE	SVINV	21170421	31	114594
20g3	18854376	0/1:60:61:34	PRECISE	SVINV	18855924	34	1548
20g3	7682045	0/1:60:78:40	PRECISE	SVINV	7689552	40	7507
20g3	21049712	0/1:60:45:40	PRECISE	SVINV	21169065	40	119353
20g3	2295685	0/1:60:67:45	PRECISE	SVINV	2296131	45	446
20g3	22561604	1/1:60:12:84	PRECISE	SVINV	22563963	84	2359
20g3	22561026	0/1:60:57:95	PRECISE	SVINV	22565219	95	4193
20g4	19570577	0/1:55:59:22	PRECISE	SVINV	19599904	22	29327
20g4	1753794	0/0:19:93:24	PRECISE	SVINV	1753961	24	167
20g4	469394	0/1:18:83:25	PRECISE	SVINV	472078	25	2684
20g4	12118323	0/1:60:60:31	PRECISE	SVINV	12118459	31	136
20g4	12592615	0/1:60:86:31	PRECISE	SVINV	12894346	31	301731
20g4	12118192	0/1:60:81:33	PRECISE	SVINV	12118441	33	249
20g4	17158447	0/1:32:13:35	PRECISE	SVINV	17234135	35	75688
20g4	7571875	0/1:60:33:36	PRECISE	SVINV	7574467	36	2592
20g4	7573928	0/1:16:15:48	PRECISE	SVINV	7574465	48	537
20g4	4706761	0/1:60:39:78	PRECISE	SVINV	4708118	78	1357
20g5	21739838	0/1:60:39:21	PRECISE	SVINV	21740112	21	274
20g5	21739435	0/1:60:44:22	PRECISE	SVINV	21740012	22	577
20g5	23594242	0/1:51:82:28	PRECISE	SVINV	23595146	28	904
20g5	23595045	0/1:60:64:28	PRECISE	SVINV	23595189	28	144
20g5	8689512	1/1:21:7:33	PRECISE	SVINV	8691527	33	2015
20g5	5081380	0/1:60:27:34	PRECISE	SVINV	16219506	34	11138126
20g5	1479138	0/1:60:81:38	PRECISE	SVINV	1487939	38	8801
20g5	1482516	0/1:60:46:40	PRECISE	SVINV	1487147	40	4631
20g5	18618759	1/1:35:9:45	PRECISE	SVINV	18995265	45	376506
20g5	17374102	0/1:60:87:69	PRECISE	SVINV	17388045	69	13943
20g5	23334011	0/1:60:51:71	PRECISE	SVINV	23335073	71	1062
20g5	18560964	1/1:60:0:73	PRECISE	SVINV	18935033	73	374069
20g5	17371349	0/1:60:45:84	PRECISE	SVINV	17388119	84	16770
20g6	11499782	1/1:60:0:23	PRECISE	SVINV	11600641	23	100859
20g6	13566246	0/1:26:73:23	PRECISE	SVINV	13567440	23	1194
20g6	13566897	0/1:60:53:25	PRECISE	SVINV	13567249	25	352
20g6	19269023	0/1:18:83:25	PRECISE	SVINV	19280325	25	11302
20g6	1449081	0/1:60:69:26	PRECISE	SVINV	18329422	26	16880341
20g6	12795726	0/1:60:73:27	PRECISE	SVINV	12802176	27	6450
20g6	1459120	0/1:60:56:28	PRECISE	SVINV	18364732	28	16905612
20g6	12795363	0/1:60:72:34	PRECISE	SVINV	12801478	34	6115
20g6	15188146	0/1:60:53:37	PRECISE	SVINV	15188289	37	143
20g6	2640333	0/1:60:67:42	PRECISE	SVINV	2642484	42	2151
20g6	2640502	0/1:60:42:45	PRECISE	SVINV	2642492	45	1990
20g6	15630792	0/1:60:27:45	PRECISE	SVINV	15631096	45	304
20g6	19368490	0/1:60:22:48	PRECISE	SVINV	19383924	48	15434
20g7	7026138	0/1:32:60:20	PRECISE	SVINV	7026349	20	211
20g7	5628631	0/1:44:70:24	PRECISE	SVINV	8006137	24	2377506
20g7	1134505	0/1:46:73:25	PRECISE	SVINV	1189970	25	55465
20g7	5290353	0/1:60:34:30	PRECISE	SVINV	7988959	30	2698606
20g7	5295258	0/1:18:101:30	PRECISE	SVINV	7988973	30	2693715
20g7	8057745	0/1:60:75:33	PRECISE	SVINV	8059728	33	1983
20g7	8059188	0/1:60:57:34	PRECISE	SVINV	8059757	34	569
20g7	14702727	0/1:60:55:35	PRECISE	SVINV	14704340	35	1613
20g7	13389140	0/1:60:73:39	PRECISE	SVINV	13622995	39	233855
20g7	8145383	0/1:60:46:40	PRECISE	SVINV	8146899	40	1516
20g7	13389553	1/1:60:4:43	PRECISE	SVINV	13622584	43	233031
20g7	15601493	0/1:60:23:49	PRECISE	SVINV	15601675	49	182
20g7	15601494	0/1:60:58:49	PRECISE	SVINV	15602679	49	1185
20g7	14700984	0/1:60:46:52	PRECISE	SVINV	14703586	52	2602
20g8	12818214	0/1:55:52:20	PRECISE	SVINV	20208843	20	7390629
20g8	22412558	0/1:16:66:20	PRECISE	SVINV	22413539	20	981
20g8	19958064	0/0:43:91:21	PRECISE	SVINV	19959080	21	1016
20g8	20824712	0/1:60:21:21	PRECISE	SVINV	20950720	21	126008
20g8	6353358	0/1:37:69:23	PRECISE	SVINV	6355420	23	2062
20g8	4997321	0/1:60:39:24	PRECISE	SVINV	5000996	24	3675
20g8	1614146	0/1:60:34:28	PRECISE	SVINV	1614343	28	197
20g8	11092209	0/1:60:77:29	PRECISE	SVINV	21104339	29	10012130
20g8	11091804	0/1:60:77:30	PRECISE	SVINV	21104521	30	10012717
20g8	1710302	0/1:60:28:31	PRECISE	SVINV	2104876	31	394574
20g8	7555171	0/1:60:69:31	PRECISE	SVINV	7556464	31	1293
20g8	22412646	0/1:60:62:32	PRECISE	SVINV	22413247	32	601
20g8	20262544	0/1:60:57:33	PRECISE	SVINV	20263002	33	458
20g8	4426077	0/1:60:79:36	PRECISE	SVINV	4426148	36	71
20g8	15856981	0/1:60:70:40	PRECISE	SVINV	15857430	40	449
20g8	15857332	0/1:60:45:41	PRECISE	SVINV	15857443	41	111
20g8	7794398	0/1:60:39:44	PRECISE	SVINV	7801057	44	6659
20g8	7793970	0/1:60:37:53	PRECISE	SVINV	7800570	53	6600
20g9	10796668	0/1:60:35:22	PRECISE	SVINV	12563989	22	1767321
20g9	5084694	0/1:60:37:23	PRECISE	SVINV	11735320	23	6650626
20g9	11350467	0/1:60:72:28	PRECISE	SVINV	11350922	28	455
20g9	21460500	0/1:60:71:35	PRECISE	SVINV	21466269	35	5769
20g9	21458439	0/1:60:101:38	PRECISE	SVINV	21464775	38	6336
20g9	15642152	0/1:60:56:51	PRECISE	SVINV	15650401	51	8249
20g9	7459483	0/1:60:59:57	PRECISE	SVINV	8365739	57	906256
20g9	16929469	0/1:60:35:57	PRECISE	SVINV	16929866	57	397
20g9	15962542	1/1:60:1:70	PRECISE	SVINV	15983821	70	21279
utg1852	345021	0/1:60:46:28	PRECISE	SVINV	345854	28	833
utg273_1	154303	0/0:60:1968:179	PRECISE	SVINV	160668	179	6365

### Sheet: FP2.5-13
Scaffold	Position	Info	Precise	Type	End	Support	Length
20g1	8079204	0/1:60:25:21	PRECISE	SVINV	8085513	21	6309
20g1	17964777	0/1:60:55:26	PRECISE	SVINV	17965612	26	835
20g1	20903876	0/1:60:67:33	PRECISE	SVINV	35299157	33	14395281
20g1	21397927	0/1:60:45:23	PRECISE	SVINV	21440357	23	42430
20g1	25025733	0/1:54:63:23	PRECISE	SVINV	25026180	23	447
20g1	33101454	0/1:28:65:21	PRECISE	SVINV	33109105	21	7651
20g1	35341042	0/1:60:63:31	PRECISE	SVINV	35341553	31	511
20g2	1829495	0/1:60:52:32	PRECISE	SVINV	1830479	32	984
20g2	9163376	0/1:60:27:30	PRECISE	SVINV	9173389	30	10013
20g2	9525573	0/1:60:30:22	PRECISE	SVINV	25876905	22	16351332
20g2	14167480	0/1:60:42:24	PRECISE	SVINV	14168177	24	697
20g2	14167856	0/1:60:47:22	PRECISE	SVINV	14169963	22	2107
20g2	14980837	0/1:60:50:22	PRECISE	SVINV	14981445	22	608
20g2	15458873	0/1:37:69:23	PRECISE	SVINV	15459245	23	372
20g3	10380536	0/1:60:47:31	PRECISE	SVINV	10380822	31	286
20g3	10380657	0/1:60:47:32	PRECISE	SVINV	10380830	32	173
20g3	12878839	0/1:60:55:29	PRECISE	SVINV	15725769	29	2846930
20g3	12892408	0/1:60:36:28	PRECISE	SVINV	15724886	28	2832478
20g4	4589129	0/1:60:42:35	PRECISE	SVINV	4589995	35	866
20g4	20532322	0/1:60:23:25	PRECISE	SVINV	20532790	25	468
20g5	1779747	0/1:60:61:43	PRECISE	SVINV	1789576	43	9829
20g5	4965176	0/1:60:39:26	PRECISE	SVINV	4966411	26	1235
20g5	4966210	0/1:60:35:26	PRECISE	SVINV	4967775	26	1565
20g5	8069662	0/1:60:39:27	PRECISE	SVINV	8077898	27	8236
20g5	8466711	0/1:59:54:21	PRECISE	SVINV	8466861	21	150
20g5	8466775	0/1:59:54:21	PRECISE	SVINV	8467012	21	237
20g5	12693463	0/1:60:27:25	PRECISE	SVINV	12698443	25	4980
20g5	17371349	0/1:60:49:24	PRECISE	SVINV	17388090	24	16741
20g5	18569293	0/1:60:60:24	PRECISE	SVINV	18934914	24	365621
20g5	18618372	0/1:60:23:31	PRECISE	SVINV	18995241	31	376869
20g5	23334011	0/1:60:69:27	PRECISE	SVINV	23335073	27	1062
20g6	2673687	0/1:60:60:24	PRECISE	SVINV	2674026	24	339
20g6	13955773	0/1:60:16:20	PRECISE	SVINV	14115940	20	160167
20g6	13956265	1/1:59:1:25	PRECISE	SVINV	14115451	25	159186
20g6	19555326	0/1:50:68:24	PRECISE	SVINV	19555758	24	432
20g6	21036308	0/1:60:38:22	PRECISE	SVINV	21335924	22	299616
20g7	1126127	0/1:60:47:28	PRECISE	SVINV	19787886	28	18661759
20g7	1134514	0/1:60:56:29	PRECISE	SVINV	1189972	29	55458
20g7	5036067	0/1:60:39:32	PRECISE	SVINV	5038966	32	2899
20g7	8145513	0/1:60:38:20	PRECISE	SVINV	8146896	20	1383
20g7	8657206	0/1:60:37:24	PRECISE	SVINV	8658287	24	1081
20g7	13164031	0/1:60:61:30	PRECISE	SVINV	13164112	30	81
20g7	13164031	0/1:60:61:30	PRECISE	SVINV	13164184	30	153
20g7	13474036	1/1:60:5:66	PRECISE	SVINV	13613157	66	139121
20g7	13491334	0/1:60:41:31	PRECISE	SVINV	13623043	31	131709
20g7	17413612	0/1:60:67:25	PRECISE	SVINV	19998336	25	2584724
20g7	17419057	0/0:14:102:27	PRECISE	SVINV	19998329	27	2579272
20g8	9984263	0/1:60:38:36	PRECISE	SVINV	9985253	36	990
20g8	15114937	0/1:60:58:29	PRECISE	SVINV	15115120	29	183
20g8	15114940	0/1:60:73:30	PRECISE	SVINV	15115943	30	1003
20g9	813907	0/1:60:39:27	PRECISE	SVINV	869162	27	55255
20g9	7677140	0/1:60:44:27	PRECISE	SVINV	7680214	27	3074
20g9	7677464	0/1:60:45:25	PRECISE	SVINV	7681172	25	3708
20g9	10523843	0/1:60:55:25	PRECISE	SVINV	10527483	25	3640
20g9	12427932	0/1:60:62:30	PRECISE	SVINV	12429186	30	1254
20g9	13566089	0/1:60:59:26	PRECISE	SVINV	13568237	26	2148
20g9	16929469	0/1:60:39:30	PRECISE	SVINV	16929866	30	397
20g9	17816856	0/1:60:42:20	PRECISE	SVINV	17836725	20	19869
20g9	18121844	0/1:60:46:28	PRECISE	SVINV	18456433	28	334589
20g10	2935017	0/1:60:45:23	PRECISE	SVINV	2938540	23	3523
20g10	5826811	0/0:18:89:23	PRECISE	SVINV	6728931	23	902120
20g10	17788026	0/1:60:42:32	PRECISE	SVINV	17788496	32	470
20g10	19152663	0/1:60:30:36	PRECISE	SVINV	19209833	36	57170
20g10	21018799	0/1:60:61:24	PRECISE	SVINV	21021058	24	2259
20g12	6663851	0/1:60:34:40	PRECISE	SVINV	6663951	40	100
20g12	6663861	0/1:60:56:40	PRECISE	SVINV	6664282	40	421
20g12	10592707	0/1:0:75:21	PRECISE	SVINV	10592914	21	207
20g12	10592798	0/1:20:75:23	PRECISE	SVINV	10592934	23	136
20g13	9163508	0/1:24:70:22	PRECISE	SVINV	9163659	22	151
20g13	9163526	0/1:24:70:22	PRECISE	SVINV	9163899	22	373
20g13	14741050	0/1:31:82:26	PRECISE	SVINV	14741264	26	214
20g13	14741190	0/1:34:81:26	PRECISE	SVINV	14741264	26	74
20g13	15495657	0/1:60:56:29	PRECISE	SVINV	15504486	29	8829
20g13	15496038	0/1:60:41:30	PRECISE	SVINV	15504580	30	8542
20g14	152313	0/1:60:38:20	PRECISE	SVINV	153371	20	1058
20g14	2511972	0/1:60:71:27	PRECISE	SVINV	2601070	27	89098
20g14	8102360	0/1:57:69:25	PRECISE	SVINV	8109541	25	7181
20g14	11076872	0/1:60:54:23	PRECISE	SVINV	11077028	23	156
20g15	3294988	0/1:60:46:32	PRECISE	SVINV	3295862	32	874
20g15	3295340	0/1:60:43:34	PRECISE	SVINV	3295617	34	277
20g15	5998783	0/1:49:61:22	PRECISE	SVINV	12096691	22	6097908
20g15	10868848	0/1:60:44:27	PRECISE	SVINV	10870542	27	1694
20g15	10964751	0/1:60:56:22	PRECISE	SVINV	10982493	22	17742
20g18	20241	0/1:60:69:28	PRECISE	SVINV	21261	28	1020
20g18	332503	0/1:60:31:25	PRECISE	SVINV	332896	25	393
20g18	9235935	0/1:60:72:30	PRECISE	SVINV	9246527	30	10592
20g18	10217666	0/1:60:59:28	PRECISE	SVINV	10217784	28	118
20g18	13308198	0/1:29:90:28	PRECISE	SVINV	13308256	28	58
20g19	831075	0/1:50:68:24	PRECISE	SVINV	831560	24	485
20g19	831370	0/1:60:67:25	PRECISE	SVINV	831559	25	189
20g19	8470288	0/1:60:54:24	PRECISE	SVINV	14362155	24	5891867
20g19	11518923	0/1:60:29:23	PRECISE	SVINV	11530641	23	11718
20g19	11530366	0/1:60:25:23	PRECISE	SVINV	11540030	23	9664
20g20	795939	0/1:60:28:28	PRECISE	SVINV	796032	28	93
