## Supplementary material for "Elucidating continental-wide phylogeographic and adaptive processes shaping the genome-wide diversity of North America’s most widely distributed tree": Dataset S7

### Sheet: Explanation_DatasetS7
Dataset S7
This sheet contains an explanation for column names in Dataset S7.
Column	Explanation
Scaffold_pos	Scaffold name and position on scaffold
Gene	Gene name with P. tremuloides reference genome
Variant_type	Type of variant
ATG	Best blastx hit in Arabidopsis thaliana
ATG_name	Corresponding gene name of column "ATG"
Description_TAIR	Gene description on tair website (using a. thaliana identifier)
Description_uniprot	Gene description on uniprot website (using a. thaliana identifier)
PTS_old	Best blastx hit with old P. tremuloides reference genome
Cluster_Bay	Genetic cluster of identified variable with Bayenv2
Cluster_LFMM	Genetic cluster of identified variable with LFMM2
Var_Bayenv	Variable identified with Bayenv2
Var_LFMM	Variable identified with LFMM2
Bayescan	Overlapping gene with Bayescan from Goessen et al., 2022
GO_ID	GO ID
Goslim	GOSLIM term
GO	GO term

### Sheet: Dataset_S7
Scaffold_pos	Gene	Variant_type	ATG	ATG_name	Description_tair	Description_uniprot	PTS_old	Cluster_Bay	Cluster_LFMM	Var_Bay	Var_LFMM	Bayescan	GO_ID	Goslim	GO
20g1_25216707	Pt01772	upstream_gene_variant	AT4G02250		Plant invertase/pectin methylesterase inhibitor superfamily protein			MX	MX	PC3	PC3	no	GO:0048638,GO:0043086,GO:0030154	growth,regulation of molecular function,cell differentiation	regulation of developmental growth,negative regulation of catalytic activity,cell differentiation
20g1_34567655	Pt02628	downstream_gene_variant	AT1G73100	SUVH3	Encodes a SU(VAR)3-9 homolog, a SET domain protein. Known SET domain proteins are involved in epigenetic control of gene expression and act as histone methyltransferases. There are 10 SUVH genes in Arabidopsis and members of this subfamily of the SET proteins have an additional conserved SRA domain.	Histone methyltransferase. Methylates 'Lys-9' of histone H3. H3 'Lys-9' methylation represents a specific tag for epigenetic transcriptional repression.	Potrs041166g25916	MX		PC3		no	GO:0034968,GO:0040029	other cellular processes,cellular component organization,other metabolic processes,regulation of gene expression, epigenetic	histone lysine methylation,epigenetic regulation of gene expression
20g12_15771445	Pt08229	downstream_gene_variant	AT1G01950	AtKINUb	Encodes a member of the armadillo/beta-catenin repeat kinesin motor family. Mutants have twisted roots due to abnormal cell file rotation; the phenotype is dependent on microtubules.	Involved in the control of epidermal-cell morphogenesis in roots and helical growth of roots by promoting microtubule depolymerization and limiting the accumulation of endoplasmic microtubules. Seems to be involved in the control of cell-file rotation (or twisting).	Potrs000102g00102	MX		PC1		no	GO:0048364,GO:0007018,GO:0030705	multicellular organism development,other cellular processes,anatomical structure development,other cellular processes,transport	root development,microtubule-based movement,cytoskeleton-dependent intracellular transport
20g12_6912905	Pt07269	synonymous_variant	AT3G07620		glycosyltransferase	May be involved in cell wall biosynthesis.	Potrs008660g12671	MX	MX	PC3	PC3	yes	GO:0006486	other metabolic processes,other cellular processes,biosynthetic process,protein metabolic process	protein glycosylation
20g13_14416089	Pt10222	upstream_gene_variant	AT2G46080	BPS2	Encodes a protein related to BYPASS1 (BPS1). Regulates production of mobile compound: bps signal.		Potrs040315g25512	MX	MX	PC3	PC3	no	GO:0009793,GO:0048364,GO:0048367	anatomical structure development,reproduction,post-embryonic development,multicellular organism development,multicellular organism development,embryo development,anatomical structure development,multicellular organism development,anatomical structure development	embryo development ending in seed dormancy,root development,shoot system development
20g13_14693027	Pt10269	synonymous_variant	AT1G79330	AMC6	Metacaspase AtMCPb2/AMC6. Caspase family protein. Arginine/lysine-specific cysteine protease activity. Induces apoptosis in yeast. Contains Pfam domain, PF00656: ICE-like protease (caspase) p20 domain. Arabidopsis contains three type I MCP genes (MCP1a-c) and six type II MCP genes (MCP2a–f): AtMCP1a/At5g64240, AtMCP1b/At1g02170, AtMCP1c/At4g25110, AtMCP2a/At1g79310, AtMCP2b/At1g79330, AtMCP2c/At1…	Cysteine protease that cleaves specifically after arginine or lysine residues. Does not cleave caspase-specific substrates. May be involved in the modulation of programmed cell death activated by oxidative stress.	Potrs008566g12545	MX	MX	PC3	PC3	no	GO:0006508,GO:0043068	protein metabolic process,cell death,other cellular processes	proteolysis,positive regulation of programmed cell death
20g13_14693061	Pt10269	missense_variant	AT1G79330	AMC6	Metacaspase AtMCPb2/AMC6. Caspase family protein. Arginine/lysine-specific cysteine protease activity. Induces apoptosis in yeast. Contains Pfam domain, PF00656: ICE-like protease (caspase) p20 domain. Arabidopsis contains three type I MCP genes (MCP1a-c) and six type II MCP genes (MCP2a–f): AtMCP1a/At5g64240, AtMCP1b/At1g02170, AtMCP1c/At4g25110, AtMCP2a/At1g79310, AtMCP2b/At1g79330, AtMCP2c/At1…	Cysteine protease that cleaves specifically after arginine or lysine residues. Does not cleave caspase-specific substrates. May be involved in the modulation of programmed cell death activated by oxidative stress.	Potrs008566g12545	MX	MX	PC3	PC3	no	GO:0006508,GO:0043068	protein metabolic process,cell death,other cellular processes	proteolysis,positive regulation of programmed cell death
20g15_2396859	Pt12804	missense_variant	AT1G28110	SCPL45	serine carboxypeptidase-like 45	Probable carboxypeptidase	Potrs007291g10009	MX		PC1		no	GO:0019438,GO:1901362	biosynthetic process,other metabolic processes,other metabolic processes,biosynthetic process,other cellular processes	aromatic compound biosynthetic process,organic cyclic compound biosynthetic process
20g16_13178315	Pt14883	downstream_gene_variant	AT2G01050		zinc ion binding / nucleic acid binding protein			MX	MX	PC3	PC3	no	GO:0008150	unknown biological processes	biological_process
20g18_2376044	Pt16854	downstream_gene_variant	AT5G53200	TRY	Encodes a R3MYB transcription inhibitor that regulates trichome patterning. Mutants produce trichome clusters whereas other transcriptional inhibitors involved in this patterning are involved in trichome density regulation. Natural hypofunctional alleles producing trichome development in fruits have been found.	Transcription factor. Involved in epidermal cell fate specification. Negative regulator of trichome development, including endoreplication, by lateral inhibition involving intercellular interactions. Promotes the formation of hair developing cells (trichoblasts) in H position in root epidermis, probably by inhibiting non-hair cell (atrichoblasts) formation.	Potrs010503g15531	MX		PC1		yes	GO:0006355,GO:1900032,GO:0010026,GO:0010154,GO:0048765,GO:0010091	other metabolic processes,cell differentiation,anatomical structure development,cell-cell signaling,nucleobase-containing compound metabolic process,reproduction,multicellular organism development,cell differentiation,cell differentiation,cell communication,biosynthetic process,anatomical structure development,multicellular organism development,anatomical structure development,other cellular proc…	regulation of DNA-templated transcription,regulation of trichome patterning,trichome differentiation,fruit development,root hair cell differentiation,trichome branching
20g2_1300473	Pt19456	upstream_gene_variant	AT5G10780		ER membrane protein complex subunit-like protein		Potrs001569g03105	MX		PC1		yes	GO:0019538,GO:0009908,GO:0043412,GO:0048589	protein metabolic process,flower development,other metabolic processes,growth	protein metabolic process,flower development,macromolecule modification,developmental growth
20g20_2514090	Pt22369	missense_variant	AT3G61430	ATPIP1	a member of the plasma membrane intrinsic protein subfamily PIP1. localizes to the plasma membrane and exhibits water transport activity in Xenopus oocyte.	Water channel required to facilitate the transport of water across cell membrane. Its function is impaired by Hg2+.	Potrs038176g24656	MX	MX	PC3	PC3	no	GO:0009414,GO:0006833,GO:0055085	response to chemical,transport,transport,response to stress,other cellular processes,response to abiotic stimulus	response to water deprivation,water transport,transmembrane transport
20g5_19580885	Pt29155	synonymous_variant	AT4G35160	ASMT1	Methyltransferase which catalyzes the transfer of a methyl group onto N-acetylserotonin, producing melatonin (N-acetyl-5-methoxytryptamine). Does not seem to possess caffeate O-methyltransferase activity.	Methyltransferase which catalyzes the transfer of a methyl group onto N-acetylserotonin, producing melatonin (N-acetyl-5-methoxytryptamine). Does not seem to possess caffeate O-methyltransferase activity.	Potrs001851g03304	MX		PC1		yes	GO:0007623,GO:0019438,GO:0030187,GO:0050832,GO:0006970,GO:0010555,GO:0090333,GO:0010187,GO:0032259	circadian rhythm,other metabolic processes,other metabolic processes,other cellular processes,biosynthetic process,other cellular processes,response to biotic stimulus,biosynthetic process,response to stress,response to stress,response to chemical,other cellular processes,multicellular organism development,post-embryonic development,other metabolic processes,response to external stimulus,response…	circadian rhythm,aromatic compound biosynthetic process,melatonin biosynthetic process,defense response to fungus,response to osmotic stress,response to mannitol,regulation of stomatal closure,negative regulation of seed germination,methylation
20g5_3420304	Pt27836	missense_variant	AT3G14470		NB-ARC domain-containing disease resistance protein	Potential disease resistance protein.	Potrs003203g04916	MX		PC2		no	GO:0098542	response to external stimulus,response to stress,response to biotic stimulus	defense response to other organism
20g7_930907	Pt31336	upstream_gene_variant	AT5G66070	ATL27	E3 ubiquitin ligase that functions in negative regulation of ABA signaling.	May be involved in the early steps of the plant defense signaling pathway.	Potrs008681g12808	MX		PC1		yes	GO:0009788	response to chemical,signal transduction,other cellular processes,cell communication,response to endogenous stimulus	negative regulation of abscisic acid-activated signaling pathway
20g12_11329843	Pt07671	downstream_gene_variant	AT4G02440	EID1	EID1 is an F-box protein that functions as a negative regulator in phytochrome A (phyA)-specific light signalling. Expressed at all stages of plant development independently of light conditions, localizes to the nucleus, and forms nuclear speckles under continuous far-red light. Forms stable dimeric and trimeric complexes with several ASK proteins and Cullin1 in yeast and in planta.	Component of SCF(ASK-cullin-F-box) E3 ubiquitin ligase complexes, which may mediate the ubiquitination and subsequent proteasomal degradation of target proteins. Negative regulator of the phyA signaling pathway that shifts the responsiveness of the phyA signaling system associated with hypocotyl elongation from red to far-red wavelength.	Potrs012497g28045	NENA		PC2		no	GO:0048366,GO:0048573,GO:0009585,GO:0010099	multicellular organism development,response to light stimulus,other cellular processes,anatomical structure development,response to light stimulus,reproduction,multicellular organism development,response to abiotic stimulus,response to light stimulus,post-embryonic development,post-embryonic development,response to external stimulus,multicellular organism development,signal transduction,anatomica…	leaf development,photoperiodism, flowering,red, far-red light phototransduction,regulation of photomorphogenesis
20g2_3690731	Pt19764	downstream_gene_variant	AT5G25930		LRR transmembrane receptor kinase. Binds SCREW phyotocytokine signaling peptides during plant immune response.		Potrs145834g27218	NENA		PC3		no	GO:0071396,GO:0048367,GO:0010150,GO:0006468,GO:0009755,GO:0002237,GO:0060548,GO:0042742,GO:0009737,GO:1901701,GO:0009966,GO:0009751,GO:0048589,GO:0009266,GO:0050832,GO:1901698,GO:0010035,GO:0019752,GO:0071407,GO:0031347,GO:0006979	response to chemical,anatomical structure development,anatomical structure development,other metabolic processes,multicellular organism development,response to chemical,response to external stimulus,cell death,response to biotic stimulus,response to biotic stimulus,response to chemical,other cellular processes,signal transduction,other cellular processes,response to chemical,signal transduction,r…	cellular response to lipid,shoot system development,leaf senescence,protein phosphorylation,hormone-mediated signaling pathway,response to molecule of bacterial origin,negative regulation of cell death,defense response to bacterium,response to abscisic acid,cellular response to oxygen-containing compound,regulation of signal transduction,response to salicylic acid,developmental growth,response to…
20g3_16147073	Pt25465	missense_variant					Potrs007884g37310	NENA	NENA	PC1	PC1	yes
20g3_16265315	Pt25470	missense_variant	AT4G01970	RS4	Encodes a a raffinose and high affinity stachyose synthase as well as a stachyose and Gol specific galactosylhydrolase enzyme activity.AtRS4 is a sequential multifunctional RafS and StaS as well as a high affinity StaS, accepting only Raf and Gol for Sta product formation. AtRS4 possesses a Sta and Gol specific galactosylhydrolase enzyme activity.	Transglycosidase operating by a ping-pong reaction mechanism. Involved in the synthesis of raffinose, a major soluble carbohydrate in seeds, roots and tubers (By similarity).	Potrs000996g01630	NENA		PC1		yes	GO:0006979	response to stress	response to oxidative stress
20g3_16388003	Pt25479	synonymous_variant	AT4G02010		Protein kinase superfamily protein		Potrs014357g18182	NENA	NENA	PC1	PC1	yes	GO:0019439,GO:0006468,GO:0048367,GO:0044270,GO:0051301,GO:0040007,GO:0010014,GO:0009793,GO:0051171,GO:0009059,GO:0010468,GO:0046700,GO:0009057,GO:0016070,GO:0080090,GO:0048646,GO:1901361,GO:1903046	catabolic process,other cellular processes,anatomical structure development,other cellular processes,catabolic process,other cellular processes,multicellular organism development,other cellular processes,growth,anatomical structure development,other metabolic processes,anatomical structure development,other metabolic processes,other metabolic processes,other metabolic processes,other cellular pro…	aromatic compound catabolic process,protein phosphorylation,shoot system development,cellular nitrogen compound catabolic process,cell division,growth,meristem initiation,embryo development ending in seed dormancy,regulation of nitrogen compound metabolic process,macromolecule biosynthetic process,regulation of gene expression,heterocycle catabolic process,macromolecule catabolic process,RNA meta…
20g3_7270678	Pt24515	downstream_gene_variant	AT1G78130	UNE2	Major facilitator superfamily protein		Potrs010081g15216	NWNA		PC1		no	GO:0009567,GO:0055085	reproduction,other cellular processes,transport	double fertilization forming a zygote and endosperm,transmembrane transport
20g1_21004048	Pt01383	missense_variant	AT1G72470	EXO70D1	A member of EXO70 gene family, putative exocyst subunits, conserved in land plants. Arabidopsis thaliana contains 23 putative EXO70 genes, which can be classified into eight clusters on the phylogenetic tree.	Component of the exocyst complex.	Potrs018405g20620	WUS		PC2		no	GO:0006887	other cellular processes,transport	exocytosis
20g13_14829540	Pt10284	upstream_gene_variant	AT5G16300	COG1	ps51/Vps67 family (components of vesicular transport) protien	Required for normal Golgi function.	Potrs004530g06584	WUS		PC1		no	GO:0006891,GO:0010035	other cellular processes,transport,response to chemical	intra-Golgi vesicle-mediated transport,response to inorganic substance
20g3_5889396	Pt24361	synonymous_variant	AT1G21680		DPP6 N-terminal domain-like protein		Potrs013332g17608	WUS		PC3		no	GO:0044248,GO:0009416,GO:0016070,GO:1901565,GO:0019752	other metabolic processes,response to light stimulus,nucleobase-containing compound metabolic process,catabolic process,catabolic process,other metabolic processes,other cellular processes,other cellular processes,other metabolic processes,other metabolic processes	cellular catabolic process,response to light stimulus,RNA metabolic process,organonitrogen compound catabolic process,carboxylic acid metabolic process
20g5_5271047	Pt28047	intron_variant	AT1G20200	HAP15	PAM domain (PCI/PINT associated module) protein	Acts as a regulatory subunit of the 26 proteasome which is involved in the ATP-dependent degradation of ubiquitinated proteins.	Potrs008708g12831	WUS		PC1		no	GO:0006511,GO:0009793,GO:0042176	catabolic process,embryo development,other metabolic processes,protein metabolic process,catabolic process,other cellular processes,multicellular organism development,post-embryonic development,other metabolic processes,protein metabolic process,anatomical structure development,reproduction	ubiquitin-dependent protein catabolic process,embryo development ending in seed dormancy,regulation of protein catabolic process
20g8_2809033	Pt33743	upstream_gene_variant	AT5G24750		UDP-Glycosyltransferase superfamily protein	May have a photoreceptor function.	Potrs008841g13274	WUS		PC3		no
20g1_19957541	Pt01303	intron_variant	AT1G15520	ATABCG40			Potrs019591g22053		MX		PC3	yes	GO:0090332,GO:0015692,GO:0080168,GO:0002229,GO:0042631,GO:0055085,GO:0009414,GO:0009409,GO:0046865,GO:0009738,GO:0009737,GO:0010496,GO:0048581,GO:0098739,GO:0009723,GO:0009753,GO:0009408,GO:0009751,GO:0010193,GO:0098657	other cellular processes,transport,transport,response to stress,response to chemical,other cellular processes,response to chemical,response to abiotic stimulus,response to external stimulus,transport,response to stress,response to chemical,response to endogenous stimulus,transport,signal transduction,post-embryonic development,other cellular processes,response to endogenous stimulus,response to s…	stomatal closure,lead ion transport,abscisic acid transport,defense response to oomycetes,cellular response to water deprivation,transmembrane transport,response to water deprivation,response to cold,terpenoid transport,abscisic acid-activated signaling pathway,response to abscisic acid,intercellular transport,negative regulation of post-embryonic development,import across plasma membrane,respons…
20g1_21037510	Pt01387	synonymous_variant	AT3G14110	FLU			Potrs009220g14340		MX		PC3	no	GO:0015995,GO:0000304,GO:0031408	other cellular processes,response to chemical,biosynthetic process,other cellular processes,other metabolic processes,other metabolic processes,response to stress,biosynthetic process	chlorophyll biosynthetic process,response to singlet oxygen,oxylipin biosynthetic process
20g1_22244586	Pt01482	synonymous_variant	AT5G47400	PNET4			Potrs001792g03167		MX		PC3	no	GO:0019219,GO:0009793,GO:0006508,GO:0016070,GO:0048367,GO:0043170,GO:0000902,GO:1903046,GO:0019538,GO:0010468,GO:0000910,GO:0006325,GO:0006810	other cellular processes,other metabolic processes,multicellular organism development,protein metabolic process,other metabolic processes,reproduction,nucleobase-containing compound metabolic process,anatomical structure development,other metabolic processes,anatomical structure development,cell cycle,reproduction,post-embryonic development,protein metabolic process,multicellular organism develop…	regulation of nucleobase-containing compound metabolic process,embryo development ending in seed dormancy,proteolysis,RNA metabolic process,shoot system development,macromolecule metabolic process,cell morphogenesis,meiotic cell cycle process,protein metabolic process,regulation of gene expression,cytokinesis,chromatin organization,transport
20g1_37231174	Pt02921	synonymous_variant	AT3G32940				Potrs004452g06493		MX		PC3	yes	GO:0048024	nucleobase-containing compound metabolic process,other cellular processes,other metabolic processes	regulation of mRNA splicing, via spliceosome
20g1_6118763	Pt00512	missense_variant							MX		PC3	no
20g10_18611323	Pt04885	downstream_gene_variant	AT2G39690				Potrs040170g25411		NWNA, NWNA		PC1, PC2	no	GO:0044271,GO:0048589,GO:0033013,GO:0010015,GO:0009888	biosynthetic process,growth,other metabolic processes,multicellular organism development,other cellular processes,other metabolic processes,anatomical structure development,anatomical structure development,other cellular processes	cellular nitrogen compound biosynthetic process,developmental growth,tetrapyrrole metabolic process,root morphogenesis,tissue development
20g10_20612250	Pt05180	missense_variant							NWNA, NWNA		PC1, PC2	no
20g11_2159634	Pt05667	downstream_gene_variant	AT5G16620	PDE120			Potrs016720g19345		MX		PC3	no	GO:0045037,GO:0009658	transport,cellular component organization,other cellular processes	protein import into chloroplast stroma,chloroplast organization
20g12_6912923	Pt07269	synonymous_variant	AT3G07620				Potrs008660g12671		MX		PC3	yes	GO:0006486	other metabolic processes,other cellular processes,biosynthetic process,protein metabolic process	protein glycosylation
20g12_7111333	no_match	upstream_gene_variant							MX		PC3	no
20g13_12714479	no_match	downstream_gene_variant							NWNA		PC1	no
20g13_13828067	Pt10124	synonymous_variant	AT3G27960	CMU2			Potrs020171g30365		MX		PC3	no	GO:0009860,GO:0031347	pollination,reproduction,anatomical structure development,cell differentiation,other cellular processes,growth,cell growth,response to stress	pollen tube growth,regulation of defense response
20g13_13955984	no_match	intergenic_region							MX		PC3	no
20g13_14554412	Pt10246	synonymous_variant	AT3G12750	ZIP1			Potrs035005g23982		MX		PC3	no	GO:0071577,GO:0006829,GO:0010043	other cellular processes,transport,transport,response to chemical	zinc ion transmembrane transport,zinc ion transport,response to zinc ion
20g13_16154379	no_match	upstream_gene_variant							NWNA		PC3	no
20g13_6099599	Pt09184	missense_variant	AT3G26590				Potrs002186g03751		NENA, NENA		PC1, PC2	yes	GO:1990961,GO:0019438,GO:1901362,GO:0050793,GO:0048507	transport,other cellular processes,other metabolic processes,biosynthetic process,other biological processes,other cellular processes,anatomical structure development,other metabolic processes,biosynthetic process,response to chemical	xenobiotic detoxification by transmembrane export across the plasma membrane,aromatic compound biosynthetic process,organic cyclic compound biosynthetic process,regulation of developmental process,meristem development
20g13_6588972	Pt09234	synonymous_variant	AT1G67720				Potrs019559g22028		NENA		PC1	no	GO:0048367,GO:0016310,GO:0010154,GO:0006468,GO:0036211,GO:0010087,GO:0030154,GO:0040007	multicellular organism development,other cellular processes,reproduction,anatomical structure development,other metabolic processes,other metabolic processes,multicellular organism development,other cellular processes,anatomical structure development,anatomical structure development,cell differentiation,growth,other metabolic processes,protein metabolic process	shoot system development,phosphorylation,fruit development,protein phosphorylation,protein modification process,phloem or xylem histogenesis,cell differentiation,growth
20g13_7016982	Pt09299	missense_variant	AT1G04610	YUC3			Potrs019954g22632		NENA		PC2	yes	GO:0009723,GO:0009851	response to chemical,response to endogenous stimulus,other metabolic processes,biosynthetic process,other cellular processes	response to ethylene,auxin biosynthetic process
20g13_7016983	Pt09299	missense_variant	AT1G04610	YUC3			Potrs019954g22632		NWNA		PC1	yes	GO:0009723,GO:0009851	response to chemical,response to endogenous stimulus,other metabolic processes,biosynthetic process,other cellular processes	response to ethylene,auxin biosynthetic process
20g13_7246688	no_match	downstream_gene_variant							NENA		PC1	no
20g13_8943816	no_match	upstream_gene_variant							NWNA		PC1	no
20g13_922714	no_match	downstream_gene_variant							MX		PC3	no
20g14_14347735	Pt12340	synonymous_variant	AT4G03415	PP2C52			Potrs001742g03076		MX		PC3	no	GO:0006470,GO:0035970	other metabolic processes,other cellular processes,other metabolic processes,other cellular processes	protein dephosphorylation,peptidyl-threonine dephosphorylation
20g14_2253512	no_match	downstream_gene_variant							MX		PC3	no
20g15_1096402	no_match	downstream_gene_variant							MX		PC3	no
20g15_12293840	Pt13518	intron_variant	AT5G01220	SQD2			Potrs015885g18902		NWNA		PC1	no	GO:0046506,GO:0016036,GO:0009247	lipid metabolic process,response to stress,other metabolic processes,other metabolic processes,other cellular processes,cell communication,other cellular processes,lipid metabolic process,other cellular processes,biosynthetic process,response to external stimulus,biosynthetic process	sulfolipid biosynthetic process,cellular response to phosphate starvation,glycolipid biosynthetic process
20g15_12663008	no_match	upstream_gene_variant							NWNA		PC1	no
20g16_13167423	Pt14882	missense_variant	AT5G25520				Potrs001443g02524		MX		PC3	no	GO:0019219,GO:0006351,GO:0051173,GO:0016070,GO:0031326,GO:0010468,GO:0010604	other cellular processes,nucleobase-containing compound metabolic process,other metabolic processes,other metabolic processes,other cellular processes,biosynthetic process,nucleobase-containing compound metabolic process,nucleobase-containing compound metabolic process,other metabolic processes,other cellular processes,other metabolic processes,biosynthetic process,other metabolic processes,other…	regulation of nucleobase-containing compound metabolic process,DNA-templated transcription,positive regulation of nitrogen compound metabolic process,RNA metabolic process,regulation of cellular biosynthetic process,regulation of gene expression,positive regulation of macromolecule metabolic process
20g17_1142493	Pt15330	synonymous_variant	AT5G65540	TAFL			Potrs019571g21997		NWNA		PC1	no	GO:0051252,GO:0009910,GO:0051172,GO:0010228,GO:0048367,GO:0031327,GO:0010468,GO:0010604,GO:0050793,GO:0010605	other cellular processes,anatomical structure development,other metabolic processes,multicellular organism development,anatomical structure development,post-embryonic development,other metabolic processes,other metabolic processes,other metabolic processes,multicellular organism development,post-embryonic development,anatomical structure development,other biological processes,biosynthetic process…	regulation of RNA metabolic process,negative regulation of flower development,negative regulation of nitrogen compound metabolic process,vegetative to reproductive phase transition of meristem,shoot system development,negative regulation of cellular biosynthetic process,regulation of gene expression,positive regulation of macromolecule metabolic process,regulation of developmental process,negativ…
20g18_11174107	no_match	upstream_gene_variant							MX		PC3	no
20g18_13558744	Pt17807	upstream_gene_variant	AT1G16905				Potrs014171g18050		MX		PC3	no	GO:0008150	unknown biological processes	biological_process
20g19_10009121	Pt18698	synonymous_variant	AT5G50290				Potrs000060g00171		MX		PC3	no	GO:0008150	unknown biological processes	biological_process
20g2_10869301	Pt20383	intron_variant	AT2G18960	HA1			Potrs017151g19537		NENA		PC1	no	GO:1902600,GO:0009737,GO:0010119,GO:0009414,GO:0051453,GO:1990069,GO:0120029	transport,response to chemical,other cellular processes,response to abiotic stimulus,response to chemical,cellular homeostasis,other cellular processes,response to stress,transport,other cellular processes,response to endogenous stimulus,other cellular processes	proton transmembrane transport,response to abscisic acid,regulation of stomatal movement,response to water deprivation,regulation of intracellular pH,stomatal opening,proton export across plasma membrane
20g2_21257502	Pt21199	missense_variant	AT5G24710	TWD40-2			Potrs001076g01796		NWNA		PC1	no	GO:0072583,GO:0009555	transport,multicellular organism development,other cellular processes	clathrin-dependent endocytosis,pollen development
20g2_24033299	no_match	upstream_gene_variant							MX		PC3	no
20g2_26705026	Pt21834	intron_variant	AT1G53430	NILR2			Potrs000930g01507		NENA		PC1	yes	GO:0006468	other cellular processes,other metabolic processes	protein phosphorylation
20g2_4203801	no_match	upstream_gene_variant							NWNA		PC3	no
20g2_9872683	Pt20333	intron_variant	AT4G30330	PCP-like			Potrs003421g05238		NENA		PC1	yes	GO:0000387	other cellular processes,cellular component organization,other metabolic processes,nucleobase-containing compound metabolic process	spliceosomal snRNP assembly
20g20_12500398	Pt23552	downstream_gene_variant							MX		PC3	no
20g20_4626551	no_match	intergenic_region							NENA		PC1	no
20g20_6393656	no_match	downstream_gene_variant							MX		PC1	no
20g20_9516906	no_match	upstream_gene_variant							MX		PC3	no
20g3_1053706	no_match	downstream_gene_variant							NWNA		PC3	no
20g3_14611739	no_match	upstream_gene_variant							NENA		PC1	no
20g3_15073078	Pt25366	synonymous_variant	AT4G01570				Potrs018430g20630		NENA		PC1	yes	GO:0008150	unknown biological processes	biological_process
20g3_15073137	Pt25366	missense_variant	AT4G01570				Potrs018430g20630		NWNA		PC1	yes	GO:0008150	unknown biological processes	biological_process
20g3_15169297	no_match	upstream_gene_variant							NENA		PC1	no
20g3_15340681	Pt25394	missense_variant	AT1G09540	ATMYB61			Potrs016973g29676		NENA		PC1	no	GO:0006355,GO:0048364,GO:0010087,GO:0010214,GO:0010119,GO:0010089	other metabolic processes,anatomical structure development,anatomical structure development,multicellular organism development,other cellular processes,biosynthetic process,post-embryonic development,anatomical structure development,other cellular processes,anatomical structure development,nucleobase-containing compound metabolic process,multicellular organism development,reproduction	regulation of DNA-templated transcription,root development,phloem or xylem histogenesis,seed coat development,regulation of stomatal movement,xylem development
20g3_15468642	Pt25404	missense_variant	AT4G01720	WRKY47			Potrs001808g29698		NENA		PC1	yes	GO:0010035,GO:0050832,GO:0006355,GO:0042742,GO:0009611	response to chemical,response to biotic stimulus,nucleobase-containing compound metabolic process,other metabolic processes,response to external stimulus,response to stress,response to biotic stimulus,response to stress,response to stress,response to external stimulus,other cellular processes,biosynthetic process	response to inorganic substance,defense response to fungus,regulation of DNA-templated transcription,defense response to bacterium,response to wounding
20g3_15559836	Pt25412	splice_region_variant&intron_variant	AT3G62150	ABCB21			Potrs042927g27025		NENA		PC1	yes	GO:0010315,GO:0055085,GO:0060919	transport,cell communication,other cellular processes,response to chemical,transport,other cellular processes,response to endogenous stimulus,transport,signal transduction	auxin export across the plasma membrane,transmembrane transport,auxin import into cell
20g3_15562784	Pt25412	missense_variant	AT3G62150	ABCB21			Potrs042927g27025		NENA		PC1	yes	GO:0010315,GO:0055085,GO:0060919	transport,cell communication,other cellular processes,response to chemical,transport,other cellular processes,response to endogenous stimulus,transport,signal transduction	auxin export across the plasma membrane,transmembrane transport,auxin import into cell
20g3_15588935	Pt25413	intron_variant	AT3G62150	ABCB21			Potrs042927g27025		NENA		PC1	yes	GO:0010315,GO:0055085,GO:0060919	transport,cell communication,other cellular processes,response to chemical,transport,other cellular processes,response to endogenous stimulus,transport,signal transduction	auxin export across the plasma membrane,transmembrane transport,auxin import into cell
20g3_15885461	Pt25445	synonymous_variant					Potrs016872g19400		NENA		PC1	yes
20g3_15885517	Pt25445	synonymous_variant					Potrs016872g19400		NENA		PC1	yes
20g3_16000957	no_match	intergenic_region							NENA		PC1	no
20g3_16176000	no_match	upstream_gene_variant							NENA		PC1	no
20g3_16268856	no_match	upstream_gene_variant							NENA		PC1	no
20g3_177031	Pt23574	synonymous_variant	AT1G76630	SKI3			Potrs001911g03435		MX		PC3	no	GO:0006401,GO:0034427,GO:0016441,GO:0070478,GO:1904278	catabolic process,nucleobase-containing compound metabolic process,other metabolic processes,other metabolic processes,other metabolic processes,other metabolic processes,catabolic process,catabolic process,biosynthetic process,other cellular processes,other cellular processes,other cellular processes,other metabolic processes,nucleobase-containing compound metabolic process,nucleobase-containing…	RNA catabolic process,nuclear-transcribed mRNA catabolic process, exonucleolytic, 3'-5',post-transcriptional gene silencing,nuclear-transcribed mRNA catabolic process, 3'-5' exonucleolytic nonsense-mediated decay,positive regulation of wax biosynthetic process
20g3_19904607	no_match	downstream_gene_variant							MX		PC3	no
20g3_19907115	Pt25677	missense_variant	AT2G05160				Potrs039060g27618		MX		PC3	no	GO:0044283,GO:0010015,GO:0048589,GO:0009888,GO:0042180,GO:0009416	biosynthetic process,other metabolic processes,multicellular organism development,growth,anatomical structure development,anatomical structure development,other cellular processes,response to light stimulus,other metabolic processes	small molecule biosynthetic process,root morphogenesis,developmental growth,tissue development,cellular ketone metabolic process,response to light stimulus
20g3_19907290	Pt25677	synonymous_variant	AT2G05160				Potrs039060g27618		MX		PC3	no	GO:0044283,GO:0010015,GO:0048589,GO:0009888,GO:0042180,GO:0009416	biosynthetic process,other metabolic processes,multicellular organism development,growth,anatomical structure development,anatomical structure development,other cellular processes,response to light stimulus,other metabolic processes	small molecule biosynthetic process,root morphogenesis,developmental growth,tissue development,cellular ketone metabolic process,response to light stimulus
20g3_2260697	Pt23886	synonymous_variant	AT1G75410	BLH3			Potrs001175g30231		MX		PC3	no	GO:0006357,GO:0006355,GO:0048510	other cellular processes,other metabolic processes,nucleobase-containing compound metabolic process,biosynthetic process,nucleobase-containing compound metabolic process,other cellular processes,other metabolic processes,biosynthetic process,anatomical structure development	regulation of transcription by RNA polymerase II,regulation of DNA-templated transcription,regulation of timing of transition from vegetative to reproductive phase
20g3_2531267	Pt23933	downstream_gene_variant					Potrs019932g22714		MX		PC1	no
20g3_3046575	no_match	downstream_gene_variant							NWNA, NWNA		PC1, PC2	no
20g3_3046672	no_match	downstream_gene_variant							MX		PC3	no
20g3_6994597	Pt24496	missense_variant	AT5G64080	AtXYP1			Potrs039514g25123		NENA		PC1	no	GO:0006869,GO:0010089	transport,anatomical structure development	lipid transport,xylem development
20g5_12374243	no_match	upstream_gene_variant							MX		PC3	no
20g5_23529372	Pt29588	synonymous_variant	AT1G62360	WAM			Potrs042379g26669		NWNA		PC1	no	GO:0010582,GO:0010497,GO:0009934,GO:0048440,GO:0009691,GO:0019827	anatomical structure development,other cellular processes,flower development,anatomical structure development,multicellular organism development,biosynthetic process,transport,other biological processes,other cellular processes,other metabolic processes,flower development,reproduction,reproduction,anatomical structure development	floral meristem determinacy,plasmodesmata-mediated intercellular transport,regulation of meristem structural organization,carpel development,cytokinin biosynthetic process,stem cell population maintenance
20g5_4787376	Pt27978	upstream_gene_variant	AT1G76270				Potrs007730g10654		NWNA		PC1	no	GO:0008150	unknown biological processes	biological_process
20g5_5271022	Pt28047	intron_variant	AT1G20200	HAP15			Potrs008708g12831		NWNA		PC1	no	GO:0006511,GO:0009793,GO:0042176	catabolic process,embryo development,other metabolic processes,protein metabolic process,catabolic process,other cellular processes,multicellular organism development,post-embryonic development,other metabolic processes,protein metabolic process,anatomical structure development,reproduction	ubiquitin-dependent protein catabolic process,embryo development ending in seed dormancy,regulation of protein catabolic process
20g5_6409325	Pt28170	synonymous_variant	AT2G21300				Potrs008272g11929		MX		PC3	no	GO:0000910,GO:0019538,GO:0006355,GO:1903046,GO:0009606,GO:0009888,GO:0071669,GO:0048364,GO:0044087,GO:0009908,GO:0030154,GO:0007018,GO:0010604,GO:0009892,GO:0040029,GO:0009416,GO:0050793	other cellular processes,protein metabolic process,other cellular processes,cell cycle,cell cycle,tropism,other cellular processes,other metabolic processes,anatomical structure development,other cellular processes,multicellular organism development,other cellular processes,flower development,cell differentiation,reproduction,biosynthetic process,anatomical structure development,nucleobase-contai…	cytokinesis,protein metabolic process,regulation of DNA-templated transcription,meiotic cell cycle process,tropism,tissue development,plant-type cell wall organization or biogenesis,root development,regulation of cellular component biogenesis,flower development,cell differentiation,microtubule-based movement,positive regulation of macromolecule metabolic process,negative regulation of metabolic p…
20g6_13007736	no_match	downstream_gene_variant							MX		PC3	no
20g6_17901652	Pt30827	splice_region_variant&intron_variant	AT5G54730	ATATG18F			Potrs000871g01462		NWNA		PC1	no	GO:0042594,GO:0006914	response to external stimulus,response to stress,catabolic process,other cellular processes,other metabolic processes	response to starvation,autophagy
20g6_7465277	Pt30236	intron_variant	AT1G29220				Potrs017885g20109		MX		PC3	no	GO:0016070,GO:0036211,GO:0000398,GO:0080090,GO:0006355,GO:2000241,GO:2000026,GO:0051252,GO:0043170,GO:0010468	other metabolic processes,protein metabolic process,other metabolic processes,nucleobase-containing compound metabolic process,other metabolic processes,other metabolic processes,other metabolic processes,reproduction,nucleobase-containing compound metabolic process,biosynthetic process,other cellular processes,multicellular organism development,other cellular processes,nucleobase-containing comp…	RNA metabolic process,protein modification process,mRNA splicing, via spliceosome,regulation of primary metabolic process,regulation of DNA-templated transcription,regulation of reproductive process,regulation of multicellular organismal development,regulation of RNA metabolic process,macromolecule metabolic process,regulation of gene expression
20g7_16790892	no_match	upstream_gene_variant							NWNA		PC1	no
20g7_17647337	no_match	upstream_gene_variant							NENA		PC1	no
20g7_17878368	no_match	downstream_gene_variant							NWNA		PC3	no
20g7_22043578	no_match	upstream_gene_variant							NWNA		PC1	no
20g7_3085305	Pt31622	downstream_gene_variant	AT1G03055	AtD27			Potrs001475g02655		MX		PC3	no	GO:0010223,GO:1901601	multicellular organism development,other cellular processes,biosynthetic process,anatomical structure development,other metabolic processes,lipid metabolic process	secondary shoot formation,strigolactone biosynthetic process
20g7_3085970	Pt31622	intron_variant	AT1G03055	AtD27			Potrs001475g02655		MX		PC3	no	GO:0010223,GO:1901601	multicellular organism development,other cellular processes,biosynthetic process,anatomical structure development,other metabolic processes,lipid metabolic process	secondary shoot formation,strigolactone biosynthetic process
20g7_3120712	Pt31626	synonymous_variant	AT2G38290	ATAMT2			Potrs003496g05353		MX		PC3	no	GO:0009624,GO:0072488	response to external stimulus,other cellular processes,transport,response to biotic stimulus	response to nematode,ammonium transmembrane transport
20g7_3404086	no_match	upstream_gene_variant							MX		PC3	no
20g7_3404211	no_match	upstream_gene_variant							MX		PC3	no
20g8_16846977	no_match	upstream_gene_variant							MX		PC3	no
20g8_17049208	Pt35016	synonymous_variant	AT4G20140	GSO1			Potrs020106g22965		MX		PC3	no	GO:2000280,GO:0009793,GO:0051302,GO:0090558,GO:0090708,GO:0006833,GO:1903224,GO:0042659,GO:0006468,GO:0035987,GO:0045184,GO:2000067,GO:0055075,GO:0009611	multicellular organism development,post-embryonic development,anatomical structure development,other cellular processes,anatomical structure development,multicellular organism development,reproduction,transport,other cellular processes,embryo development,embryo development,anatomical structure development,cell differentiation,other cellular processes,anatomical structure development,other cellula…	regulation of root development,embryo development ending in seed dormancy,regulation of cell division,plant epidermis development,specification of plant organ axis polarity,water transport,regulation of endodermal cell differentiation,regulation of cell fate specification,protein phosphorylation,endodermal cell differentiation,establishment of protein localization,regulation of root morphogenesis…
20g8_18353110	no_match	upstream_gene_variant							MX		PC3	no
20g8_22392638	Pt35615	synonymous_variant	AT5G13000	CALS3			Potrs001650g02868		MX		PC3	no	GO:0006075,GO:0019219,GO:0010468,GO:0009893	carbohydrate metabolic process,other cellular processes,other metabolic processes,other metabolic processes,other metabolic processes,biosynthetic process,nucleobase-containing compound metabolic process,other cellular processes,other metabolic processes	(1->3)-beta-D-glucan biosynthetic process,regulation of nucleobase-containing compound metabolic process,regulation of gene expression,positive regulation of metabolic process
20g8_7171514	Pt33961	synonymous_variant	AT1G59870	ABCG36			Potrs019669g22142		MX, MX		PC3, PC3	no	GO:0010928,GO:0002237,GO:0050832,GO:0009620,GO:0048364,GO:0042344,GO:0042742,GO:0009627,GO:0071366,GO:0002238,GO:0002229,GO:0009733,GO:0009626,GO:0009617,GO:0048825,GO:0009926,GO:0002239,GO:0009408,GO:0080147,GO:0055085,GO:0140352,GO:0031348,GO:0009414,GO:0055078,GO:0009651,GO:0010200,GO:0052544,GO:0046104,GO:0009804,GO:2000023,GO:1990748,GO:0002240,GO:0140426,GO:0015691,GO:2000071	other cellular processes,response to external stimulus,response to biotic stimulus,response to biotic stimulus,anatomical structure development,response to external stimulus,secondary metabolic process,response to biotic stimulus,response to external stimulus,response to stress,response to endogenous stimulus,response to external stimulus,response to chemical,response to stress,response to endoge…	regulation of auxin mediated signaling pathway,response to molecule of bacterial origin,defense response to fungus,response to fungus,root development,indole glucosinolate catabolic process,defense response to bacterium,systemic acquired resistance,cellular response to indolebutyric acid stimulus,response to molecule of fungal origin,defense response to oomycetes,response to auxin,plant-type hype…
20g9_2776603	no_match	downstream_gene_variant							NENA		PC1	no
